# Diurnal Dynamics of the Arabidopsis Rosette Proteome and Phosphoproteome

**DOI:** 10.1101/2020.09.11.293779

**Authors:** R. Glen Uhrig, Sira Echevarría-Zomeño, Pascal Schlapfer, Jonas Grossmann, Bernd Roschitzki, Niklas Koerber, Fabio Fiorani, Wilhelm Gruissem

**Affiliations:** Institute of Molecular Plant Biology, Department of Biology, ETH Zurich, 8092 Zurich, Switzerland; Functional Genomics Center Zurich, University of Zurich, 8057 Zurich, Switzerland; Institute of Bio- and Geosciences, IBG-2: Plant Sciences, Forschungszentrum Jülich GmbH, 52425 Jülich, Germany; Department of Biological Sciences, University of Alberta, Edmonton, Alberta, Canada; Institute of Biotechnology, National Chung Hsing University, Taichung 40227, Taiwan

**Keywords:** *Arabidopsis thaliana*, diurnal cycle, proteome, phosphoproteome, quantitative proteomics

## Abstract

Plant growth depends on the diurnal regulation of cellular processes, but it is not well understood if and how transcriptional regulation controls diurnal fluctuations at the protein-level. Here we report a high-resolution *Arabidopsis thaliana* (Arabidopsis) leaf rosette proteome acquired over a 12 h light : 12 h dark diurnal cycle and the phosphoproteome immediately before and after the light-to-dark and dark-to-light transitions. We quantified nearly 5000 proteins and 800 phosphoproteins, of which 288 fluctuated in their abundance and 226 fluctuated in their phosphorylation status. Of the phosphoproteins, 60% were quantified for changes in protein abundance. This revealed six proteins involved in nitrogen and hormone metabolism that had concurrent changes in both protein abundance and phosphorylation status. The diurnal proteome and phosphoproteome changes involve proteins in key cellular processes, including protein translation, light perception, photosynthesis, metabolism and transport. The phosphoproteome at the light-dark transitions revealed the dynamics at phosphorylation sites in either anticipation of or response to a change in light regime. Phosphorylation site motif analyses implicate casein kinase II and calcium/calmodulin dependent kinases among the primary light-dark transition kinases. The comparative analysis of the diurnal proteome and diurnal and circadian transcriptome established how mRNA and protein accumulation intersect in leaves during the diurnal cycle of the plant.

**Summary Statement:** The manuscript provides quantitative information of diurnal changes in the accumulation and phosphorylation of proteins in *Arabidopsis thaliana* rosettes grown in a 12 h photoperiod. The highly resolved time-scale of the datasets offer new proteome-level insights for future targeted studies.
