## Supplementary material for "Diurnal Dynamics of the Arabidopsis Rosette Proteome and Phosphoproteome": SuppTable2

### Sheet: Sheet1
Supplemental Table II: Significanltly changing proteins with an ANOVA P value < 0.05
AGI	Description	ZT1	ZT3	ZT5	ZT7	ZT9	ZT11	ZT13	ZT15	ZT17	ZT19	ZT21	ZT23
AT1G02100	Leucine carboxyl methyltransferase	2.81818	-0.240698	0.0370157	-0.803991	0.907805	-0.897095	-0.511883	-0.317354	-0.154621	-0.282048	-0.0508547	-0.504456
AT1G03310	debranching enzyme 1	-0.633363	-0.725463	-0.279844	2.39999	-0.785309	-0.287344	0.172449	0.468991	0.185269	0.154913	0.890086	-1.56037
AT1G04820	tubulin alpha-4 chain	2.77886	-0.828495	-0.414218	0.518318	-0.196309	0.462727	0.105956	-0.688067	-0.987383	-0.261041	0.108895	-0.599239
AT1G05385	photosystem II 11 kDa protein-like protein	2.72688	-0.716911	-0.619445	-0.793053	0.998746	-0.55018	-0.265203	0.307889	-0.129117	-0.725262	-0.149223	-0.0851229
AT1G05520	Sec23/Sec24 protein transport family protein	2.61991	-0.737365	0.0706596	-0.826283	-0.897444	-0.828258	0.60107	-0.00713596	0.462889	0.409702	-0.0509519	-0.816793
AT1G06400	Ras-related small GTP-binding family protein	2.81605	-0.188412	0.289539	-0.231264	-0.118343	-0.756458	-0.490447	0.55813	-0.320673	0.231889	-0.901047	-0.888966
AT1G06460	alpha-crystallin domain 32.1	-0.86286	-1.04237	-0.713686	-0.629022	-0.0185805	0.904361	1.64956	1.89727	0.113262	0.170412	-0.683531	-0.784822
AT1G07790	Histone superfamily protein	0.0831885	-0.119818	-0.00929829	0.620106	-0.610349	-0.959512	-0.379653	-0.154845	-0.770701	-0.482805	-0.0966572	2.88034
AT1G07830	ribosomal protein L29 family protein	-0.793376	0.0121164	-0.389218	-0.904388	-0.726849	0.73667	0.894568	-0.292445	-1.19751	-0.541598	2.14432	1.05771
AT1G09430	ATP-citrate lyase A-3	2.95251	-0.662758	0.246022	-0.0152463	-0.0239893	-0.657999	-0.569362	0.239158	0.0576865	-0.510026	-0.798898	-0.257095
AT1G09760	U2 small nuclear ribonucleoprotein A	-0.869192	-0.659887	0.160932	0.472776	-1.02296	-0.872851	-0.10343	1.06666	-0.66612	-0.207438	0.240124	2.46139
AT1G10940	Protein kinase superfamily protein	-0.154445	-1.76187	0.358776	0.914694	0.820333	1.08553	-0.291184	1.47388	-0.12072	-0.192153	-1.55229	-0.580555
AT1G11330	S-locus lectin protein kinase family protein	-0.0359906	-0.267234	0.0471112	0.0680599	-0.283264	-1.11657	-0.402607	-0.0211862	-0.262891	-0.525992	-0.206508	3.00708
AT1G12780	UDP-D-glucose/UDP-D-galactose 4-epimerase 1	-0.165748	-0.00722344	0.0776173	0.470965	2.8403	-0.77753	-0.776438	-0.119992	0.0126009	-1.00111	0.110594	-0.664036
AT1G12840	vacuolar ATP synthase subunit C (VATC) / V-ATPase C subunit / vacuolar proton pump C subunit (DET3)	2.92578	-0.820346	0.234322	-0.338024	0.258544	-0.959182	-0.298718	0.273574	-0.438576	-0.374656	-0.172464	-0.290257
AT1G13160	ARM repeat superfamily protein	-1.2263	-0.83432	0.251419	-1.76994	-0.205923	0.468379	0.787077	-0.245798	1.40861	1.39677	-0.617855	0.587884
AT1G14670	Endomembrane protein 70 protein family	-1.73857	0.204919	0.0690102	-0.101477	-0.766539	-0.411189	-0.39005	0.863608	0.744623	0.553267	2.05661	-1.08421
AT1G15500	TLC ATP/ADP transporter	-1.50119	-0.168909	-0.00148215	-0.189982	-1.43914	1.13508	0.885618	1.28616	0.0895221	0.654018	0.666064	-1.41575
AT1G15820	light harvesting complex photosystem II subunit 6	0.0489602	0.276249	2.10659	0.75869	-0.626262	0.199462	-0.042773	-1.84223	-0.390187	0.510367	0.26501	-1.26387
AT1G16730	hypothetical protein	1.56534	-0.975187	0.760149	1.16959	0.658664	-0.19473	0.756031	-0.140713	-0.263563	-0.56609	-0.957614	-1.81187
AT1G17050	solanesyl diphosphate synthase 2	0.860935	-1.12464	0.561438	0.0561644	1.79949	-0.986458	0.657553	0.680026	0.129393	-0.727503	-0.176557	-1.72984
AT1G17100	SOUL heme-binding family protein	1.10224	-0.908919	0.416128	1.22417	-1.33899	-0.647672	0.29708	0.525767	0.524447	0.312193	0.512268	-2.01871
AT1G17370	oligouridylate binding protein 1B	-1.00403	0.11837	-0.43012	-0.254777	-1.00091	-0.342057	0.173035	-0.0401643	2.31106	-0.205765	1.55551	-0.880154
AT1G18260	HCP-like superfamily protein	2.01566	-0.321284	-0.51503	-0.783523	0.47097	-0.955804	-1.3435	0.350576	0.800653	-0.365607	1.30005	-0.653162
AT1G19110	inter-alpha-trypsin inhibitor heavy chain-like protein	-0.893936	0.0100871	-0.164976	-0.870061	-0.972994	0.387396	1.21064	-1.25771	-0.134733	1.18123	-0.414999	1.92005
AT1G22270	Trm112p-like protein	-0.227105	-1.00439	-0.983222	-0.0318319	-0.00397797	-0.678094	0.440777	2.5261	1.00755	0.221922	-0.819128	-0.448598
AT1G22300	general regulatory factor 10	2.78229	-0.488968	-0.0770505	-0.905745	0.841765	-0.621121	-0.281373	0.41089	-0.159416	-0.572951	-0.281798	-0.646524
AT1G23860	RS-containing zinc finger protein 21	-0.255637	0.552377	2.5485	-0.745981	-0.425218	-1.07596	-0.559055	0.667984	0.589841	-0.27272	0.00476913	-1.0289
AT1G23900	gamma-adaptin 1	0.210243	0.00757673	2.36499	0.433994	-0.842719	-0.022045	-0.0758672	-1.97987	0.129243	0.504294	-0.34842	-0.381419
AT1G24706	THO2	1.64806	-0.281553	-0.520055	-1.04966	1.44734	0.139332	0.53855	-1.06497	0.331398	0.570133	-0.0691019	-1.68948
AT1G25260	Ribosomal protein L10 family protein	-1.73791	-0.676212	-0.781178	0.0229277	-0.825404	0.314859	1.5441	0.851823	1.29527	0.338486	0.591134	-0.937886
AT1G27030	hypothetical protein	-0.960621	-1.68041	-0.764394	-0.86016	-0.554009	1.16099	0.967621	1.51927	0.147465	0.992406	0.122835	-0.0909939
AT1G27400	Ribosomal protein L22p/L17e family protein	0.571884	-1.21565	0.312824	0.477705	0.347936	-0.440237	1.67656	0.5932	-0.772429	0.610414	-0.0601532	-2.10205
AT1G28140	integral membrane family protein	0.263684	0.161886	1.47202	-2.307	-0.406003	-0.451929	0.224002	0.477221	0.234067	1.07065	0.435172	-1.17377
AT1G29150	non-ATPase subunit 9	2.31163	-0.845878	0.419789	-0.974947	0.768415	-0.41946	-0.0575034	-0.198304	-0.167124	0.3508	0.442889	-1.63031
AT1G29910	chlorophyll A/B binding protein 3	-0.961084	1.23475	1.59984	0.578562	1.40734	0.425298	-0.406846	-0.409494	-1.20298	-0.812711	-0.727293	-0.725384
AT1G31190	myo-inositol monophosphatase like 1	2.69983	-1.14229	0.508267	0.42311	-0.58967	-0.568611	-0.262742	-0.220389	0.345988	-0.560405	0.205909	-0.838995
AT1G31690	Copper amine oxidase family protein	-0.697677	0.31691	-0.660299	-1.44907	-1.3596	0.716644	1.31843	0.719727	-0.611868	0.266404	-0.222109	1.66251
AT1G31910	GHMP kinase family protein	-0.860147	0.707931	0.433253	-0.626216	-1.80185	0.114843	0.650171	-1.16057	-0.379036	1.6149	1.17504	0.13168
AT1G32580	plastid developmental protein DAG	-0.225571	0.380934	2.57024	-0.765591	0.294015	-1.22774	-0.682467	0.00995957	0.306182	-1.06385	0.55193	-0.148044
AT1G32900	UDP-Glycosyltransferase superfamily protein	2.1575	0.226429	-0.400404	-0.590702	-0.546644	-0.624485	-0.59199	-0.568355	-0.549337	-0.473931	-0.0118756	1.9738
AT1G33120	Ribosomal protein L6 family	-1.74457	0.0880473	0.0855004	-0.512395	-0.65848	0.246377	0.0803674	-0.534287	1.93413	-0.174225	1.69339	-0.503856
AT1G35340	ATP-dependent protease La (LON) domain protein	1.98616	-0.842686	-1.41197	-0.492786	-0.337427	-0.428875	0.0410435	1.57387	-0.163199	0.716801	0.2209	-0.861834
AT1G35670	calcium-dependent protein kinase 2	-1.16411	0.0897766	-0.77649	1.58443	-1.68758	0.843405	0.103279	-0.602771	0.386457	0.399637	-0.573329	1.39729
AT1G37130	nitrate reductase 2	-0.299352	0.511461	2.54315	0.749298	-0.0748384	-0.40137	-0.436842	-1.43486	-0.766406	-0.187004	0.427712	-0.630947
AT1G44446	Pheophorbide a oxygenase family protein with Rieske 2Fe-2S domain-containing protein	-0.490188	0.718457	1.35019	1.06127	1.11408	0.840111	0.137197	-0.200324	-0.801191	-1.28251	-1.28451	-1.16259
AT1G45688	transmembrane protein	-1.07724	0.792532	1.51754	-0.272907	-1.54199	0.801948	-0.817298	0.310287	-1.05459	1.11695	0.688551	-0.463792
AT1G48410	Stabilizer of iron transporter SufD / Polynucleotidyl transferase	-1.486	0.338175	1.75422	0.672729	-1.22453	0.037597	-0.648511	-0.663569	0.198705	0.789136	1.13991	-0.907868
AT1G49600	RNA-binding protein 47A	-0.571779	-0.430639	-1.28403	-1.24582	-1.10286	-0.165974	1.65902	0.73167	0.0576173	0.609917	1.52763	0.215248
AT1G49630	presequence protease 2	2.09206	-1.16461	-0.521615	-0.164148	-0.34771	-1.29935	-0.0468534	0.999315	0.109016	0.907375	0.481138	-1.04461
AT1G50920	Nucleolar GTP-binding protein	-1.89871	-0.855584	-1.07809	0.409878	-1.07494	1.11084	0.495029	0.635923	1.21858	0.841506	0.299623	-0.104052
AT1G52040	myrosinase-binding protein 1	-0.422645	-0.626652	-1.15873	-0.692545	-1.68191	0.704618	1.49646	0.0278882	1.69321	0.302206	0.0827719	0.275323
AT1G52230	photosystem I subunit H2	0.421275	0.268617	0.0512488	1.10876	0.0523113	-1.72505	-0.306244	-0.74486	0.0815699	-1.17052	-0.156106	2.11899
AT1G52360	Coatomer%2C beta' subunit	-1.08635	0.0607282	1.41764	0.13902	-0.64681	-0.154857	0.33178	0.748073	0.744629	0.634947	0.1944	-2.38321
AT1G52670	Single hybrid motif superfamily protein	-0.500278	0.115019	-0.16262	0.352157	-1.35617	0.151335	0.346035	-0.451742	-1.29678	0.10734	0.108187	2.58752
AT1G52730	Transducin/WD40 repeat-like superfamily protein	-0.562821	0.012834	-0.83975	-0.911096	-2.08308	0.155586	1.50163	0.732974	0.162229	1.10863	0.849059	-0.126192
AT1G53750	regulatory particle triple-A 1A	0.607695	0.627784	-0.766968	-1.04847	2.28821	-1.01965	-0.518901	0.650405	-0.493184	-0.169984	-0.883688	0.726759
AT1G60870	maternal effect embryo arrest 9	-0.739505	0.167439	-1.19892	-1.84016	0.602639	0.792664	-0.0769046	0.995996	1.30264	1.06406	-0.210482	-0.859463
AT1G62020	Coatomer%2C alpha subunit	-1.07542	2.83986	-0.437126	-0.0262269	-0.844046	-0.184654	-0.173887	0.148886	0.331867	0.143409	0.0837194	-0.806381
AT1G62820	Calcium-binding EF-hand family protein	1.97836	-1.68253	-0.333186	-0.48383	-0.0688562	-0.852286	-0.389362	0.354713	0.476166	-0.227456	-0.352495	1.58076
AT1G63610	hypothetical protein	1.64068	-0.768861	-0.600531	0.747971	0.652439	-1.83749	-0.381306	-0.212914	-0.282548	-0.646828	0.181785	1.50761
AT1G63810	nucleolar protein	-1.5298	-0.874007	-0.199527	-0.143427	-1.71468	0.36559	0.181904	1.18975	0.955276	1.31711	0.756784	-0.304982
AT1G64500	Glutaredoxin family protein	1.14575	1.46361	1.65431	0.658132	0.159669	-0.732581	-1.06064	-0.742802	-0.731129	-0.938743	-0.848427	-0.0271404
AT1G64710	GroES-like zinc-binding alcohol dehydrogenase family protein	-0.686318	1.93816	0.300616	1.13569	-2.10673	0.288171	-0.207856	-0.655477	-0.36482	0.418195	0.180437	-0.240063
AT1G66100	Plant thionin	2.13464	0.838693	0.783679	0.216739	0.655822	0.103476	-0.170056	-0.784201	-1.23042	-0.415718	-1.19518	-0.937472
AT1G66250	O-Glycosyl hydrolases family 17 protein	1.21979	-0.140535	0.273724	1.08388	-2.15172	0.00501441	0.254864	-1.4977	-0.371968	-0.0347937	1.02687	0.332572
AT1G66530	Arginyl-tRNA synthetase%2C class Ic	-1.79945	-0.698853	0.10559	0.302701	-1.49148	0.204085	-0.137493	1.75822	1.08061	0.781986	-0.122174	0.0162648
AT1G67700	multidrug resistance protein	-2.55725	-0.0978548	0.621246	0.956324	-0.947788	0.281947	0.0415057	-0.0525335	1.22139	0.689643	0.228668	-0.3853
AT1G69040	ACT domain repeat 4	-0.789743	-0.985179	-0.232311	0.57484	0.028515	2.59406	-0.2918	-0.995049	-0.693261	-0.237134	0.789039	0.238021
AT1G69510	cAMP-regulated phosphoprotein 19-related protein	-1.08177	0.186223	-0.212252	0.100784	-0.0620255	-0.158475	-0.0523968	0.608402	-1.16643	-0.0923763	-0.78211	2.71242
AT1G70710	glycosyl hydrolase 9B1	-0.244639	-0.250384	-0.925816	-1.47424	-1.26437	1.33368	0.341871	1.1344	-0.417948	1.41925	-0.464767	0.812967
AT1G71230	COP9-signalosome 5B	0.563285	-0.544013	-0.0400159	1.55891	1.53255	-1.06513	-0.613834	0.461021	0.611634	-0.798133	0.0279888	-1.69427
AT1G71695	Peroxidase superfamily protein	1.51685	0.388209	1.55274	0.215973	-1.27464	-0.245015	0.139708	-1.8148	-0.265478	0.739333	-0.371578	-0.581312
AT1G71790	Subunits of heterodimeric actin filament capping protein Capz superfamily	0.35009	-0.2382	0.876223	-0.0894094	-1.6809	0.920363	-0.0818918	-1.64961	-0.132723	1.34532	-0.743589	1.12433
AT1G72340	NagB/RpiA/CoA transferase-like superfamily protein	2.58544	-1.52342	-0.107785	0.162737	0.137612	-0.407962	0.036897	0.214714	0.573526	-0.477434	-0.120889	-1.07344
AT1G72560	ARM repeat superfamily protein	-0.571706	-0.464265	-0.293411	0.434811	-0.88847	-0.716376	0.688448	-0.105727	0.865816	-0.00567637	2.41069	-1.35413
AT1G75330	ornithine carbamoyltransferase	1.81632	-0.438959	-0.121312	0.525933	-0.009069	-1.73153	-0.365116	-0.046709	-0.0811892	-0.678709	-0.654893	1.78524
AT1G76080	chloroplastic drought-induced stress protein of 32 kD	-1.235	0.499626	2.52582	0.304143	-0.386176	-0.13398	0.456525	-1.165	-0.267304	0.533267	-0.457039	-0.674876
AT1G76090	sterol methyltransferase 3	0.378356	-0.805823	-1.09702	-0.536247	2.51045	-0.10433	0.0415006	0.893958	0.532055	-0.298747	-0.961662	-0.552493
AT1G76790	O-methyltransferase family protein	2.11662	-1.15395	-0.993632	-0.84277	-1.05824	0.72289	0.877459	0.154891	0.199443	0.62901	0.125007	-0.776726
AT1G77020	DNAJ heat shock N-terminal domain-containing protein	-0.715123	0.186883	0.00381112	-0.697835	-0.234679	-1.61183	2.19748	0.311703	0.111932	1.22822	0.139747	-0.920304
AT1G77030	putative DEAD-box ATP-dependent RNA helicase 29	-0.902261	-0.773237	-0.949943	-0.752926	-1.07349	0.993032	1.06779	-0.559723	1.3561	0.445105	1.53105	-0.381502
AT1G77760	nitrate reductase 1	-0.625743	1.96346	1.05233	1.28262	0.800762	-0.855586	-1.06521	-0.28232	-0.710317	-0.426024	-0.361889	-0.772089
AT1G77940	Ribosomal protein L7Ae/L30e/S12e/Gadd45 family protein	-1.26874	0.36535	0.244359	-0.796175	-1.6216	0.89794	0.304711	1.54624	0.214675	0.825198	0.555931	-1.26789
AT1G78490	cytochrome P450%2C family 708%2C subfamily A%2C polypeptide 3	-0.863947	-0.464091	-1.37675	-0.80722	-0.478522	0.685147	0.88434	1.12936	0.678602	1.7811	-0.125587	-1.04243
AT1G79230	mercaptopyruvate sulfurtransferase 1	-0.0762231	-0.677537	1.17295	0.598779	-1.03367	-0.865917	-0.231607	-0.569999	-1.23178	0.236121	0.490127	2.18876
AT1G79260	nitrobindin heme-binding domain protein	1.56617	-1.66135	0.129966	0.201487	0.162724	-1.31588	0.917577	0.26718	1.33647	-0.0177306	-0.712514	-0.8741
AT1G80500	SNARE-like superfamily protein	-0.890676	-0.435896	0.0885917	0.836428	-0.829219	0.415198	1.32243	-2.10466	-0.234768	1.43252	0.404438	-0.00438747
AT2G03870	Small nuclear ribonucleoprotein family protein	-0.796649	0.687599	1.32231	-0.69808	-0.457556	-1.34793	-0.759213	-0.309717	0.0728346	0.0585491	0.00313835	2.22472
AT2G06050	oxophytodienoate-reductase 3	1.8682	-0.20389	-1.07485	-0.175093	-0.445854	-0.847847	0.863885	1.18498	-0.629906	1.06711	-1.24375	-0.362991
AT2G16270	transmembrane protein	0.253424	-0.12851	0.385897	1.23816	-0.406699	-1.47133	-0.574542	-0.657436	-0.476693	-0.732827	0.266307	2.30425
AT2G17120	lysm domain GPI-anchored protein 2 precursor	1.06764	-0.13504	1.35729	-0.29364	1.9616	-0.539056	-0.63132	-0.203603	0.0797335	-0.422868	-0.554974	-1.68576
AT2G17340	pantothenate kinase	3.08025	-0.610183	-0.172883	-0.390452	0.168137	-0.318229	-0.379187	-0.143984	0.097331	-0.543967	-0.237852	-0.548983
AT2G18990	thioredoxin-like/ATP-binding protein	-1.08819	0.651691	0.632648	-0.431406	-1.16786	1.16961	0.101455	0.585456	-0.668886	0.811568	1.19128	-1.78736
AT2G20420	ATP citrate lyase (ACL) family protein	-0.551876	-0.399973	0.310199	-0.291349	-0.26485	0.817078	-0.113086	-1.16497	-0.177907	-0.644798	-0.295495	2.77703
AT2G20890	photosystem II reaction center PSB29 protein	2.63924	-0.510655	0.767264	0.508277	-0.119156	-0.502952	-0.132875	-1.08621	-0.140778	-0.47812	0.147625	-1.09166
AT2G21530	SMAD/FHA domain-containing protein	-0.738261	0.410509	1.55947	-0.951127	-1.07026	-0.102693	-0.583289	0.902891	-0.892847	0.296703	-0.654505	1.82341
AT2G21600	endoplasmatic reticulum retrieval protein 1B	-1.59537	-0.585943	0.820039	0.259327	-0.853854	0.0272786	0.277649	1.27856	-0.108557	0.43878	1.55808	-1.51599
AT2G22870	P-loop containing nucleoside triphosphate hydrolases superfamily protein	-1.29637	0.13013	-0.409084	0.448744	-1.9317	0.915992	0.0258027	-0.135343	1.2781	0.33562	1.41325	-0.775136
AT2G23090	Uncharacterized protein family SERF	-1.81718	-0.292519	-0.895477	0.327283	0.277405	1.17073	0.384227	0.103521	-0.445481	-0.0379932	2.05264	-0.827145
AT2G23600	acetone-cyanohydrin lyase	-0.308905	0.0699679	0.994249	0.325447	-0.627182	-1.04519	-0.567721	0.145966	-0.962531	-0.466863	-0.165673	2.60844
AT2G24280	alpha/beta-Hydrolases superfamily protein	-0.386329	1.01497	0.802521	-0.0978536	-1.39042	-0.806434	-0.457892	-0.428264	-0.463843	-0.58136	0.467029	2.32788
AT2G25840	Nucleotidylyl transferase superfamily protein	2.7817	-0.617423	-0.0398503	-0.258589	-0.173625	-1.11221	0.0947473	0.221968	0.601133	-0.354625	-0.155374	-0.987848
AT2G25870	haloacid dehalogenase-like hydrolase family protein	-0.669817	-0.254875	0.632918	-1.36561	-0.814902	-0.195609	0.21195	2.51566	-0.627098	0.842715	-0.181267	-0.0940562
AT2G28430	zinc finger%2C C3HC4 type family protein	-0.14372	-0.151067	-0.0434653	0.846112	-0.638339	-0.972247	-0.480453	-0.113634	-0.515047	-0.291163	-0.354669	2.85769
AT2G28470	beta-galactosidase 8	0.54216	-0.616377	0.0419866	0.806927	0.227482	-1.42695	-0.127452	-0.0782939	-0.648073	-0.424613	-0.808553	2.51175
AT2G30105	LRR/ubiquitin-like domain protein	-1.15953	1.10551	-0.0447779	0.0197442	2.42698	-0.46378	-0.830969	0.0118347	-0.398145	-0.879163	-0.477379	0.689679
AT2G30520	Phototropic-responsive NPH3 family protein	-0.406259	0.582574	1.55521	0.660312	0.93337	1.14942	0.534561	-0.745805	-1.16975	-1.09147	-1.14696	-0.855213
AT2G31040	ATP synthase protein I-like protein	-0.281931	-0.358285	-0.00962124	-1.40211	-1.09027	-1.10633	-0.84267	0.790105	0.531382	1.17569	1.45514	1.1389
AT2G31060	elongation factor family protein	0.259237	-1.64863	-0.67347	0.0784965	-0.339934	-0.818887	-0.700278	2.18485	-0.105517	0.58575	0.0162786	1.16211
AT2G32260	phosphorylcholine cytidylyltransferase	-0.993032	-0.481989	0.579305	-0.936634	1.0719	0.882984	1.12575	-0.469019	0.866425	-0.53961	0.769684	-1.87576
AT2G32500	Stress responsive alpha-beta barrel domain protein	0.270645	-0.098071	1.93684	0.743803	-0.553015	-0.27643	-0.385555	-1.83671	-0.345513	0.0395651	1.36126	-0.856824
AT2G33150	peroxisomal 3-ketoacyl-CoA thiolase 3	-0.268389	0.536196	2.06876	0.446858	-0.59267	0.494881	-0.50142	-2.16428	-0.492953	0.290109	0.469237	-0.286328
AT2G33830	Dormancy/auxin associated family protein	-1.16751	1.0777	0.565923	-2.09844	0.355205	1.10299	-0.937197	0.712543	-0.547917	0.333596	-0.161919	0.765028
AT2G35390	Phosphoribosyltransferase family protein	0.216717	-0.667998	-0.321928	-1.23187	-0.71638	-1.48356	0.332093	0.300611	0.27653	-0.11222	1.89709	1.51091
AT2G36070	translocase inner membrane subunit 44-2	-0.986161	-0.348601	0.128272	-0.0874358	-0.761891	-0.81166	0.348411	-0.101514	0.190912	-0.55833	0.134098	2.8539
AT2G37220	RNA-binding (RRM/RBD/RNP motifs) family protein	0.691822	-0.26495	-0.246854	0.832765	-0.869977	-1.43666	-0.628728	0.220777	-0.493418	-0.380426	0.120206	2.45545
AT2G37410	translocase inner membrane subunit 17-2	-1.80567	0.746536	-0.136039	-0.572978	-1.71624	0.424931	0.59873	0.291477	0.0173013	1.26951	1.2364	-0.35396
AT2G38010	Neutral/alkaline non-lysosomal ceramidase	-0.148793	-0.899264	1.09626	-0.489275	-1.33015	0.215344	-0.31596	-1.19133	1.63604	0.51346	1.46569	-0.552023
AT2G39900	GATA type zinc finger transcription factor family protein	-1.17313	0.47927	-0.75836	-0.918597	-1.21265	0.803191	0.597405	1.96985	-1.01163	0.253691	0.307735	0.663226
AT2G41090	Calcium-binding EF-hand family protein	0.0996799	-0.365318	-0.595024	-1.30559	-0.275294	-0.856837	0.228961	1.25694	1.96153	-0.0979492	1.09186	-1.14296
AT2G41100	Calcium-binding EF hand family protein	1.71943	-0.50038	0.599766	-0.487939	-0.0164143	-2.11375	-1.29051	0.29982	0.793256	0.417628	0.273273	0.305823
AT2G41220	glutamate synthase 2	2.92879	-0.113917	0.333236	-0.425922	0.277963	-1.03821	-0.324952	-0.284547	0.0841132	-0.247775	-0.59733	-0.59145
AT2G41430	dehydration-induced protein (ERD15)	0.597578	-1.12609	-1.19142	-1.12448	-0.810956	-0.838362	-0.395172	1.09576	0.823294	1.12518	0.517177	1.32749
AT2G41790	Insulinase (Peptidase family M16) family protein	2.89566	-0.960894	-0.338485	-0.306047	-0.264466	-0.225382	0.183326	-0.494759	-0.0288899	0.135827	0.368258	-0.964147
AT2G42320	nucleolar protein gar2-like protein	0.334829	1.40951	-0.0766096	-1.12895	2.19028	-0.563776	0.232592	-0.511045	0.0285313	-1.21287	0.134418	-0.836911
AT2G43090	Aconitase/3-isopropylmalate dehydratase protein	-1.51651	0.551996	0.222726	0.243676	-1.98031	-0.163173	-0.182739	1.81031	-0.0509981	-0.0711821	0.135403	1.0008
AT2G45560	cytochrome P450%2C family 76%2C subfamily C%2C polypeptide 1	0.231592	-0.659123	-1.3129	-0.822086	0.118066	1.44507	1.08463	-0.0885948	0.728106	0.78789	0.368622	-1.88127
AT2G45820	Remorin family protein	-0.841191	1.39073	0.515764	-0.778542	-1.42241	-0.121242	0.339643	0.449604	-1.2214	0.600167	-0.614399	1.70328
AT2G47640	Small nuclear ribonucleoprotein family protein	2.201	-0.975686	0.444669	0.185316	0.867724	-1.24354	-0.473057	0.0584105	0.679633	-0.384995	-0.00490666	-1.35457
AT2G47650	UDP-xylose synthase 4	2.62894	-1.20984	-0.414217	-0.582314	0.773801	-0.70636	-0.0411021	0.506165	0.37401	-0.32788	-0.429453	-0.571751
AT3G01280	voltage dependent anion channel 1	-1.90721	1.04533	-0.0518285	0.535546	-2.09607	0.55221	0.636518	-0.0835946	-0.126005	0.734779	0.268587	0.491738
AT3G01290	SPFH/Band 7/PHB domain-containing membrane-associated protein family	1.41731	-0.610566	0.781715	0.438004	-0.765966	-1.85514	-1.42362	0.374433	0.788548	-0.164913	0.0352411	0.984952
AT3G02560	Ribosomal protein S7e family protein	-1.28909	0.0874441	-0.618263	1.13324	-1.22872	-0.752342	0.433903	-0.332762	-0.258389	0.0295184	0.587061	2.2084
AT3G04480	endoribonuclease	1.50023	-0.195676	1.4488	-0.0257527	-1.43882	-1.34221	-0.266086	0.229466	-0.148176	0.300236	1.0875	-1.14952
AT3G04790	Ribose 5-phosphate isomerase%2C type A protein	1.69395	-0.739011	-0.691002	1.31019	-0.163561	-0.547761	-0.148385	-1.91457	-0.17828	-0.0635697	1.10856	0.333435
AT3G04830	Protein prenylyltransferase superfamily protein	2.51921	0.419671	-0.169102	-1.41295	0.503967	-0.983703	-0.126953	0.231768	0.365002	-0.143679	-0.977926	-0.225303
AT3G05500	Rubber elongation factor protein (REF)	2.13201	-0.0985372	-0.786082	-0.991294	-0.865218	-0.439333	1.03827	-0.646646	0.55938	0.559712	0.683598	-1.14586
AT3G07390	auxin-induced in root cultures-like protein	2.3215	-0.747055	-0.711347	-0.379174	0.0284229	-0.50287	1.52744	-0.578394	-0.115426	0.418405	-1.12944	-0.132055
AT3G07640	period circadian protein	-1.45159	-0.023212	-0.397837	-0.807911	-0.95614	1.06702	1.46198	0.0184962	0.293584	1.42282	0.576208	-1.20343
AT3G08030	DNA-directed RNA polymerase subunit beta (Protein of unknown function%2C DUF642)	-2.34779	-0.00753727	0.612748	0.933676	-1.55552	0.062265	0.476209	0.471288	0.239781	0.387499	1.03302	-0.305639
AT3G08740	elongation factor P (EF-P) family protein	-0.132276	1.79973	0.903209	0.0540687	-0.573527	0.579861	-1.43553	-0.304581	-1.19281	-1.2085	0.957912	0.552445
AT3G09260	Glycosyl hydrolase superfamily protein	0.638931	-0.88865	-2.10486	-0.251784	-0.804326	0.593814	1.7091	1.08245	0.00688956	0.291338	0.0800817	-0.352985
AT3G10350	P-loop containing nucleoside triphosphate hydrolases superfamily protein	0.247552	-0.371086	0.600714	0.199484	-0.617402	-1.36317	0.135505	-0.676686	-0.569354	-0.416292	0.154281	2.67645
AT3G10410	SERINE CARBOXYPEPTIDASE-LIKE 49	-0.0495161	-0.826713	-1.06755	-0.521676	-1.29914	0.379552	0.227559	1.93393	-0.306029	0.958347	-0.739897	1.31113
AT3G10720	Plant invertase/pectin methylesterase inhibitor superfamily	-0.164037	0.263879	1.23685	0.677178	0.919958	-1.00419	-1.72106	-0.0702024	-0.539041	-0.919255	-0.36149	1.68141
AT3G10920	manganese superoxide dismutase 1	2.88788	-0.1417	-0.114186	-0.16209	0.263894	-1.21151	-0.502563	0.0904154	-0.592985	-0.338938	-0.489248	0.311024
AT3G15220	Protein kinase superfamily protein	0.849832	-0.287791	1.08669	1.19831	-0.192163	-2.46687	-0.347319	0.30642	-0.129504	-0.907405	0.394079	0.495725
AT3G15290	3-hydroxyacyl-CoA dehydrogenase family protein	0.533133	-0.504724	0.139501	-0.34802	2.8882	-0.484016	-0.266657	0.0768615	-0.996154	-0.566183	0.112757	-0.584696
AT3G15520	Cyclophilin-like peptidyl-prolyl cis-trans isomerase family protein	0.529035	-0.92412	0.220639	1.81509	-0.100913	-1.42429	-0.298698	-0.270827	-0.565746	-0.545335	-0.330787	1.89595
AT3G16270	ENTH/VHS family protein	-0.501303	0.190783	-0.629343	-0.990052	-0.0111282	2.56707	0.882175	-1.30169	-0.332236	0.35877	-0.0567462	-0.176306
AT3G16530	Legume lectin family protein	-0.823598	1.05342	2.10573	0.410348	0.316402	-0.11938	-1.60059	-0.377715	-0.288525	-1.22962	0.131565	0.421966
AT3G17790	purple acid phosphatase 17	-2.16353	-0.656213	0.115435	-0.720543	-0.185576	-0.159839	1.05948	1.85729	0.450819	0.569169	0.219182	-0.385672
AT3G18060	transducin family protein / WD-40 repeat family protein	-1.00749	-0.110173	1.53845	-0.10774	-1.34521	0.874558	-0.413161	0.954864	0.464013	0.569424	0.385132	-1.80267
AT3G19010	2-oxoglutarate (2OG) and Fe(II)-dependent oxygenase superfamily protein	-1.12082	-0.340292	-0.179341	-0.288845	2.39949	-1.0939	-0.810829	0.485771	0.827962	-0.756919	0.336105	0.541614
AT3G20330	PYRIMIDINE B	-0.998171	-0.830617	1.44946	-0.711547	0.303815	0.289198	0.434534	1.34809	0.653109	-0.204081	0.262972	-1.99676
AT3G22330	putative mitochondrial RNA helicase 2	0.674991	-0.565269	-0.71071	-1.48854	-1.23019	-0.324143	0.22408	1.08771	0.162483	0.364605	-0.294156	2.09913
AT3G22370	alternative oxidase 1A	0.439647	-0.464349	0.877583	1.56492	1.03097	-0.784698	-0.710023	0.313363	0.423996	-0.676148	0.0931365	-2.1084
AT3G22630	20S proteasome beta subunit D1	-1.71478	0.354555	-0.401787	-0.721283	-1.39703	-0.382925	-0.404784	1.16634	0.647482	0.68047	0.648243	1.5255
AT3G22960	Pyruvate kinase family protein	2.69828	-0.843994	-0.308758	-0.606775	0.261462	-0.833281	-0.277097	0.832267	0.418752	-0.407178	-0.124582	-0.809092
AT3G23600	alpha/beta-Hydrolases superfamily protein	2.82535	-0.498971	0.853016	-0.0483795	0.243856	-0.427986	-0.394189	-0.596597	-0.518287	-0.833554	-0.0389766	-0.565283
AT3G25470	bacterial hemolysin-like protein	-0.000716034	-0.33641	-0.900084	-2.37516	0.0533227	-0.554074	0.249452	1.31439	1.32737	0.548867	0.488048	0.184992
AT3G27060	Ferritin/ribonucleotide reductase-like family protein	-0.971447	-0.888098	-0.593158	-0.695234	-0.475895	1.41078	2.14418	0.474873	0.70283	0.0566773	-0.253976	-0.911537
AT3G27080	translocase of outer membrane 20 kDa subunit 3	0.0567806	0.578735	1.68394	-0.309932	-1.04556	-0.248821	0.644916	-2.36122	0.0335163	0.0166787	0.220354	0.73061
AT3G27570	Sucrase/ferredoxin-like family protein	2.70716	-0.733474	-0.148494	-0.552444	0.610817	-1.03128	-0.750381	0.691579	0.137963	-0.299546	-0.415112	-0.21679
AT3G44310	nitrilase 1	-1.91482	0.455574	1.16728	0.127027	-1.67823	-0.2116	0.793143	1.27006	0.436238	0.0840608	0.127238	-0.655972
AT3G45030	Ribosomal protein S10p/S20e family protein	2.73816	-0.808958	0.052204	0.0636739	0.563466	0.0291451	-0.297474	-0.5	-0.856496	-0.522409	0.5013	-0.962616
AT3G48870	Clp ATPase	2.79658	-0.741896	-0.415718	0.724962	-0.769292	-0.422616	-0.270357	-0.340542	-0.133223	-0.135261	0.521527	-0.814158
AT3G50590	Transducin/WD40 repeat-like superfamily protein	-1.369	-0.0296701	-0.36299	-0.793489	-1.48198	0.707151	1.63159	1.09955	-0.484025	0.813303	0.792074	-0.522509
AT3G51670	SEC14 cytosolic factor family protein / phosphoglyceride transfer family protein	-0.0552393	-1.07507	-1.67264	-0.671607	-0.271128	1.16777	2.01577	-0.203336	-0.605438	0.599472	0.269453	0.501996
AT3G52470	Late embryogenesis abundant (LEA) hydroxyproline-rich glycoprotein family	-0.92484	0.910486	1.29857	-0.909772	-0.135464	-0.603136	-1.52104	0.581101	-0.557613	0.512251	1.74349	-0.394033
AT3G52630	Nucleic acid-binding%2C OB-fold-like protein	0.00954224	-0.298484	-1.00957	-1.07201	-0.472083	0.307655	2.40799	-0.758649	0.255643	0.379337	-0.826066	1.07669
AT3G53460	chloroplast RNA-binding protein 29	-0.469726	-0.23792	-0.623524	0.519523	-0.8777	-0.913318	-0.410144	0.589331	-0.581931	-0.0462553	0.311972	2.73969
AT3G54470	uridine 5'-monophosphate synthase / UMP synthase (PYRE-F) (UMPS)	-0.649162	0.437754	0.0444313	0.734066	-1.92371	-0.506888	-0.16264	0.314192	-0.56596	-0.131716	0.0817595	2.32788
AT3G56130	biotin/lipoyl attachment domain-containing protein	-0.187341	0.151601	-1.30822	0.661937	-0.970604	-0.0403751	1.20674	-0.142426	-1.49484	-0.0554236	0.151238	2.02771
AT3G56290	potassium transporter	-1.9418	1.64873	1.67091	0.58305	-0.55204	-0.0878896	0.115693	0.034994	-0.819648	0.106241	-0.177146	-0.581083
AT3G57520	seed imbibition 2	-0.584935	-0.784653	-0.754046	-0.728279	-0.641987	-0.130753	-0.184029	2.15953	1.73279	0.672648	-0.183856	-0.572435
AT3G58570	P-loop containing nucleoside triphosphate hydrolases superfamily protein	-0.386326	0.00737737	-0.717069	-0.307097	-1.64712	-0.666538	0.382892	0.266436	-0.12036	-0.388939	1.39784	2.17891
AT3G59780	Rhodanese/Cell cycle control phosphatase superfamily protein	2.93525	-0.752889	-0.13655	0.146754	0.567233	-0.688728	-0.349567	0.0259304	-0.271915	-0.553331	-0.298277	-0.623905
AT3G59810	Small nuclear ribonucleoprotein family protein	-0.855287	-0.798605	-0.568949	0.723813	1.98111	-1.04792	-0.743969	0.623501	1.12147	-0.313389	0.791939	-0.91371
AT3G59980	Nucleic acid-binding%2C OB-fold-like protein	0.524716	0.764841	0.21064	1.13204	1.62114	-1.31352	-1.44094	0.524394	-0.00379843	-0.760755	-0.0219075	-1.23686
AT3G61470	photosystem I light harvesting complex protein	-1.05409	-0.642773	0.715659	0.75288	-1.44954	0.701948	1.52666	-0.756669	-0.768204	0.912426	0.889635	-0.827933
AT3G63410	S-adenosyl-L-methionine-dependent methyltransferases superfamily protein	-0.776835	-0.188054	-1.02259	0.780731	-1.64377	1.22598	0.611276	-0.990011	-0.53087	0.661477	1.51699	0.355679
AT4G00620	Amino acid dehydrogenase family protein	-1.70181	0.924596	0.523409	-0.376593	-1.22352	-0.581392	-0.150948	0.70319	-0.574483	0.478003	-0.000950171	1.9805
AT4G01150	CURVATURE THYLAKOID 1A-like protein	2.02924	-0.28295	0.600823	-0.100384	-0.49324	0.0802343	0.012681	0.12328	0.330373	-0.257178	0.375695	-2.41858
AT4G02930	GTP binding Elongation factor Tu family protein	-0.347539	0.0709566	1.87905	-0.700994	-1.55004	0.268991	-0.687979	1.71949	-0.045086	0.491848	-0.326285	-0.772408
AT4G02990	Mitochondrial transcription termination factor family protein	1.14267	-0.283626	-0.989297	-1.1798	0.320835	-0.169745	1.14337	0.0426069	-0.30084	0.488477	1.54346	-1.75811
AT4G04020	fibrillin	-1.03353	-0.537817	1.17041	0.778151	-0.84064	-0.874081	-0.426972	0.359895	-0.753599	-0.096425	-0.0486706	2.30328
AT4G04770	ATP binding cassette protein 1	2.64547	-0.356152	0.44931	-0.184726	-0.344157	-0.7323	-0.0910594	-1.21828	-0.899596	-0.294603	0.698744	0.327351
AT4G05400	copper ion binding protein	0.100723	-0.306737	-0.805851	-0.440907	0.44833	-0.389029	0.38548	-0.274901	-1.44332	0.049934	-0.0418176	2.7181
AT4G09020	isoamylase 3	-0.0718743	-1.15752	0.0212656	0.926699	1.32686	-0.839521	-0.167373	0.866016	0.877343	-0.965731	0.917997	-1.73416
AT4G09510	cytosolic invertase 2	2.34026	-0.874314	-0.331744	-0.557065	0.637257	-0.110555	-0.957476	1.06589	0.693221	-0.638554	-0.930365	-0.336563
AT4G09520	Cofactor-independent phosphoglycerate mutase	-2.0753	0.692266	-0.154177	-0.277545	-1.43717	-0.28623	0.448443	1.07659	-0.0743967	0.0485775	0.510058	1.52888
AT4G10450	Ribosomal protein L6 family	-1.39771	-0.139694	-1.69172	-0.763621	1.70518	0.381426	0.687206	1.12276	-0.542789	0.624174	-0.228788	0.243581
AT4G11120	translation elongation factor Ts (EF-Ts)	-1.48412	0.871442	-0.118694	-0.640593	-1.64893	0.328194	0.703217	-0.178868	-0.559801	0.305984	0.532887	1.88928
AT4G11850	phospholipase D gamma 1	-2.11313	-0.0079875	-0.0935137	0.924221	-1.25752	0.320272	-0.618722	0.375741	0.983551	0.88028	1.18016	-0.573349
AT4G12290	Copper amine oxidase family protein	0.694947	-1.37499	-0.498463	-0.722642	-1.28416	-0.193965	0.354633	2.35192	0.175348	0.569365	0.241742	-0.313741
AT4G12310	cytochrome P450%2C family 706%2C subfamily A%2C polypeptide 5	-1.43831	0.191648	-0.893867	-1.1369	-0.551836	-0.744443	-0.272706	0.774022	0.718886	0.463573	1.01881	1.87112
AT4G14960	Tubulin/FtsZ family protein	2.91563	-0.807974	0.437914	0.175828	-0.291715	0.0410848	-0.246701	-0.778924	-0.619045	-0.257096	0.0746914	-0.643692
AT4G15770	RNA binding protein	0.528888	-1.11655	-1.4401	-1.05049	-0.141133	0.16599	0.665889	1.88192	0.647299	1.01252	-0.300192	-0.854046
AT4G16340	guanyl-nucleotide exchange factors%3BGTPase binding%3BGTP binding protein	-1.11141	0.179695	0.528579	-0.0673104	0.426605	-1.49897	-0.543593	0.145383	-0.293747	-0.220138	-0.105782	2.56068
AT4G18030	S-adenosyl-L-methionine-dependent methyltransferases superfamily protein	-0.153573	-0.610815	-0.407682	0.816052	-0.277311	-1.30391	-0.0773725	0.0691701	-0.354368	-0.478414	0.0162344	2.76199
AT4G18465	RNA helicase family protein	-1.17075	1.15383	0.948747	0.103488	-2.02296	1.21141	-0.249179	-0.366704	0.0689763	-0.470464	1.13496	-0.341354
AT4G20130	plastid transcriptionally active 14	0.58237	-0.597112	-0.830961	-1.42111	0.193178	-0.751789	-0.301048	2.54915	0.542833	-0.0630701	-0.174329	0.271885
AT4G21445	receptor-interacting protein	2.93499	-0.931192	0.26947	0.0938069	-0.383673	-0.783947	-0.181063	0.0820107	-0.0989618	-0.355948	0.0588354	-0.704326
AT4G21960	Peroxidase superfamily protein	-0.884124	-1.54732	-0.487201	0.517156	1.96099	1.6395	0.0687627	-0.344801	-0.460168	-0.494427	0.336385	-0.304756
AT4G26370	antitermination NusB domain-containing protein	-0.46175	-0.211281	-0.640725	-0.75591	-1.19337	-1.05232	0.627397	0.252377	0.100858	0.197508	0.619626	2.51759
AT4G26690	PLC-like phosphodiesterase family protein	2.66493	-1.10138	-0.00586975	-0.20411	0.70994	-0.999913	-0.415523	0.20728	0.405389	-0.722968	-0.483744	-0.0540319
AT4G27560	UDP-Glycosyltransferase superfamily protein	-1.20274	0.404988	-1.49045	-0.873063	-1.24783	0.0171769	1.30511	0.518035	-0.144902	0.738967	1.41153	0.563178
AT4G28510	prohibitin 1	2.23968	-1.54589	0.162572	-1.12306	-0.346173	-0.995811	0.0294016	0.975545	0.363332	0.279337	0.106105	-0.145046
AT4G29720	polyamine oxidase 5	2.20291	-0.887014	0.226584	0.492222	-0.259695	0.323603	-0.856662	1.06541	-0.10655	0.22981	-1.27655	-1.15407
AT4G30910	Cytosol aminopeptidase family protein	1.45703	-0.651231	0.36797	0.5298	-0.198479	-1.38863	-0.371309	-0.37316	-0.730167	-0.497481	-0.354696	2.21035
AT4G32330	TPX2 (targeting protein for Xklp2) protein family	-0.238673	-0.28643	-0.686263	0.95535	-0.0235019	-0.573054	0.0307372	-0.489512	-0.91099	-0.668438	0.131457	2.75932
AT4G33010	glycine decarboxylase P-protein 1	1.27347	-0.350697	0.62531	0.736582	0.196553	-1.77953	-0.357425	-0.756395	-0.553891	-0.588368	-0.353165	1.90755
AT4G33945	ARM repeat superfamily protein	-0.522958	-0.720742	-1.48865	1.06417	-1.50007	-0.106571	0.840594	0.134641	1.03383	0.5616	1.4104	-0.706253
AT4G34480	O-Glycosyl hydrolases family 17 protein	0.0403725	0.458549	-1.08662	-0.134853	0.910117	-0.0907811	0.430096	-0.634489	-1.14263	-0.477192	-0.739362	2.4668
AT4G34870	rotamase cyclophilin 5	-0.912447	-0.245365	-0.0554652	-1.25635	-0.4161	0.782163	0.230456	2.15634	-0.805735	0.907541	-1.05593	0.670897
AT4G35890	winged-helix DNA-binding transcription factor family protein	1.39179	-1.25558	-0.625108	-0.851046	1.01304	0.236964	0.14086	0.819256	1.45342	-0.251515	-1.40721	-0.664868
AT4G37550	Acetamidase/Formamidase family protein	2.67256	-0.737823	0.270092	0.376857	-0.403643	-0.316125	0.56387	-0.829761	-0.0391915	0.0705062	-0.31461	-1.31273
AT4G37760	squalene epoxidase 3	-0.905689	1.81005	1.86326	0.0670585	0.799281	-0.388871	0.0479999	-0.589014	-0.766024	-0.949828	-0.888227	-0.099994
AT4G37990	cinnamyl alcohol dehydrogenase 8	-1.24845	0.99233	0.820519	-0.557492	-1.59767	-0.62686	-0.948859	-0.260943	1.52725	0.630816	0.528399	0.740964
AT4G38040	Exostosin family protein	-0.932314	-0.456446	-0.95177	-1.34337	0.21284	0.348382	0.467018	0.749407	-0.884365	1.53314	-0.453462	1.71094
AT4G39090	Papain family cysteine protease	-0.299129	-1.62358	-1.15673	-0.742997	-0.0529377	-0.724057	0.0357075	0.79146	1.16628	0.746344	1.81958	0.0400619
AT4G39800	myo-inositol-1-phosphate synthase 1	-0.3262	1.20822	1.85705	1.38138	0.369795	0.120257	-0.383137	-0.812358	-1.09478	-1.02746	-0.767132	-0.525639
AT4G39910	ubiquitin-specific protease 3	0.0975642	-0.0520568	-0.254043	0.436664	0.390546	-0.779769	0.0704129	1.25729	1.45493	-0.479931	0.29775	-2.43936
AT5G01600	ferretin 1	2.63874	0.626263	-0.311872	-0.493976	0.11716	-0.560985	-0.889543	-0.968437	-0.691738	-0.138059	-0.174813	0.847257
AT5G02280	SNARE-like superfamily protein	-0.353757	-0.785083	-1.17671	-0.0365563	-0.306255	-0.244761	2.25568	-1.02358	0.542981	1.20109	-0.685721	0.612666
AT5G02790	Glutathione S-transferase family protein	2.74246	-1.58152	-0.485801	0.242557	-0.333692	-0.466607	-0.167164	0.199276	0.0569888	-0.00349712	0.260627	-0.463636
AT5G03300	adenosine kinase 2	2.30917	-0.756719	-0.5546	0.00705017	0.054607	-1.05384	0.293474	-0.38342	-0.559588	-0.107011	-0.814996	1.56588
AT5G05200	Protein kinase superfamily protein	0.366674	-1.02354	-1.48913	-0.81105	0.257758	-0.34727	2.25434	-0.704382	0.675671	-0.301495	0.562896	0.559536
AT5G05670	signal recognition particle binding protein	-1.89139	-0.53161	-0.438701	0.228321	-1.29774	0.856612	1.61791	-0.682567	0.5066	0.313283	0.950272	0.369011
AT5G06160	splicing factor-like protein	0.665502	-0.457025	-0.0747066	0.705286	-0.444445	-0.401916	0.379383	0.534278	0.496807	0.0511617	1.24131	-2.69564
AT5G07030	Eukaryotic aspartyl protease family protein	-1.75974	0.334289	-0.245962	-0.999866	-1.33957	0.507136	0.147869	0.456685	-0.224015	0.501276	0.714871	1.90703
AT5G08000	glucan endo-1%2C3-beta-glucosidase-like protein 3	2.46914	-0.962609	-0.717499	-0.806102	-0.671324	-0.670918	-0.125573	1.14492	0.691498	-0.0498007	0.0202181	-0.321949
AT5G08060	furry	0.847407	0.611919	1.17291	-0.846446	1.73706	-0.116229	-1.19998	-0.0619588	-0.463008	-0.838888	-1.43809	0.595296
AT5G08080	syntaxin of plants 132	1.85467	-1.33008	0.334502	-0.91997	1.35924	-1.08703	-0.368245	-0.380068	0.859431	0.045219	0.414235	-0.78191
AT5G08410	ferredoxin/thioredoxin reductase subunit A (variable subunit) 2	2.40487	0.694096	0.184769	0.124139	0.675918	-0.315262	0.312863	-0.947327	-0.754416	-0.771689	-0.222477	-1.38548
AT5G09900	26S proteasome regulatory subunit%2C putative (RPN5)	0.821414	-0.480105	-0.649069	0.238122	-0.0339683	-1.60122	0.0585583	-0.486094	0.463113	-0.881359	0.142177	2.40843
AT5G13630	magnesium-chelatase subunit chlH%2C chloroplast%2C putative / Mg-protoporphyrin IX chelatase%2C putative (CHLH)	0.803597	0.441621	1.39777	1.33889	1.25167	-0.0822645	-0.719145	-0.364026	-0.82658	-1.06943	-1.04275	-1.12935
AT5G13930	Chalcone and stilbene synthase family protein	-1.2535	1.71786	1.50383	-0.219159	-0.567692	-0.905709	-0.0217921	0.187278	-1.00562	-0.905048	0.534978	0.934579
AT5G14030	translocon-associated protein beta (TRAPB) family protein	-1.96308	0.356599	-0.72213	0.216364	-1.77797	0.597451	0.228982	0.465603	0.0783179	1.08818	1.18932	0.242366
AT5G14740	carbonic anhydrase 2	2.55416	0.430813	1.06218	-0.313177	-0.755713	-0.351105	-0.619726	0.161626	-0.843338	0.22055	-0.820354	-0.725918
AT5G15750	Alpha-L RNA-binding motif/Ribosomal protein S4 family protein	-1.37621	-0.601491	-1.48214	-0.558332	0.148842	0.662372	-0.13329	1.84826	0.170283	0.75649	-0.606223	1.17144
AT5G16290	VALINE-TOLERANT 1	2.59261	-0.906137	0.307649	0.533493	0.0775304	-1.02887	-0.416292	0.71442	-0.0882344	-0.930044	-0.640792	-0.215334
AT5G16870	Peptidyl-tRNA hydrolase II (PTH2) family protein	-2.07443	0.681215	0.88371	0.769939	-1.63843	0.0829985	-0.532172	0.0563958	-0.172672	1.04175	0.874904	0.0267853
AT5G17220	glutathione S-transferase phi 12	-2.07332	-0.253811	-0.029786	-0.501821	-0.701383	-0.645389	-0.317955	1.14932	0.297358	0.595514	0.72474	1.75653
AT5G18480	plant glycogenin-like starch initiation protein 6	2.5718	-1.18336	-0.759798	0.0456147	-0.877163	0.292323	0.171462	0.511292	-0.257094	0.625099	-0.292935	-0.84724
AT5G19220	ADP glucose pyrophosphorylase large subunit 1	0.54125	0.120503	1.33124	0.26488	-0.77743	-1.37701	0.0316179	-1.03755	-0.769326	-0.152401	-0.311234	2.13545
AT5G19540	thermosome subunit gamma	-0.601773	-0.638136	-0.966906	-1.38209	-1.07957	0.731802	0.664732	-0.131122	1.11594	1.25522	1.48347	-0.451559
AT5G19990	regulatory particle triple-A ATPase 6A	-0.470989	0.368512	-0.115042	0.0925473	-0.617895	-0.635087	-0.0555964	0.435317	-0.884188	-0.540746	-0.466626	2.88979
AT5G20250	Raffinose synthase family protein	-0.959139	-0.721613	0.141113	-1.2173	-1.03105	-1.05597	-0.325382	0.861043	1.3608	1.11003	1.27935	0.55812
AT5G20490	myosin family protein with Dil	-1.74236	1.2499	0.466096	0.189804	-1.11693	-0.217065	-0.925043	0.0379897	-0.0231774	0.947005	-0.541425	1.67521
AT5G21326	Ca2+regulated serine-threonine protein kinase family protein	-1.47264	0.276778	-0.578	-0.680969	-0.369259	1.25042	0.161538	-1.28697	1.5839	-0.24178	1.41562	-0.058639
AT5G23010	methylthioalkylmalate synthase 1	2.48198	-1.21354	-0.698192	0.222624	-0.396846	-0.647159	0.173019	1.05895	0.387882	-0.0027807	-0.780641	-0.5853
AT5G23040	cell growth defect factor-like protein (DUF3353)	-1.7404	0.602733	1.67941	0.235049	-1.09893	-0.0623259	-0.40823	0.779884	1.07352	0.0398417	0.151877	-1.25243
AT5G24490	30S ribosomal protein	2.57733	0.616026	0.954729	-0.653191	0.235962	-0.655252	-0.597505	-0.232766	-0.717972	-0.0370748	-0.986134	-0.504152
AT5G24850	cryptochrome 3	-1.94008	-0.144691	-1.03854	1.8149	-1.11129	0.629606	0.414745	0.114022	0.906687	0.441405	-0.0965436	0.00979377
AT5G25100	Endomembrane protein 70 protein family	-1.88143	0.580478	-0.545017	-0.478927	-1.53108	1.15988	0.674438	1.24659	-0.461966	0.664506	0.485744	0.0867935
AT5G39410	Saccharopine dehydrogenase	-0.927527	-0.501664	1.69284	-1.03323	-1.86231	0.188347	-0.105161	-0.265387	0.564363	0.925763	0.263475	1.06049
AT5G40850	urophorphyrin methylase 1	0.478107	-0.638763	-0.576641	-1.1722	-1.13575	-1.00102	-0.327462	0.0216489	0.261446	1.04573	1.0431	2.0018
AT5G42250	Zinc-binding alcohol dehydrogenase family protein	-1.19037	-0.87442	-1.01892	0.975004	0.497292	1.13152	0.116477	0.583225	1.33895	0.155049	0.0549058	-1.76871
AT5G47560	tonoplast dicarboxylate transporter	-0.687167	1.00837	1.52013	2.07299	0.0498705	-0.26253	-0.578232	-0.320491	-0.385198	-0.510272	-0.665252	-1.24222
AT5G48020	2-oxoglutarate (2OG) and Fe(II)-dependent oxygenase superfamily protein	-0.456171	-0.137001	0.42161	0.168605	-0.546213	-0.481583	-0.397843	0.536508	-0.948789	-0.287759	-0.716415	2.84505
AT5G48470	hypothetical protein	1.87083	0.285103	0.756997	-1.86941	0.302313	-0.952249	-0.895855	0.430729	0.00884948	-0.236978	-0.645013	0.944684
AT5G49555	FAD/NAD(P)-binding oxidoreductase family protein	-0.316788	-0.466549	-0.932002	1.82319	1.73387	-0.673114	-0.183451	-0.411007	-0.209254	-0.758437	1.22899	-0.835439
AT5G50210	quinolinate synthase	-0.611333	0.391073	-0.54225	0.252326	-0.424276	-1.17539	-0.183486	0.10847	-0.683026	-0.182842	0.230147	2.82059
AT5G52470	fibrillarin 1	-1.38457	1.24441	-0.156643	0.789197	-2.46052	0.283218	0.303295	-0.133004	0.449321	0.557711	0.228839	0.278744
AT5G52960	tRNA dimethylallyltransferase	2.76244	-0.675369	0.53051	-0.167768	0.480687	-0.858426	-0.51969	0.08309	0.158265	-0.562525	-0.255836	-0.975376
AT5G53180	polypyrimidine tract-binding protein 2	-1.43318	-0.509613	-0.599512	0.213374	-1.73998	1.28303	0.355816	-0.00326454	0.886598	1.27681	0.852	-0.582083
AT5G54310	ARF-GAP domain 5	0.326167	0.727586	-1.21915	0.0694755	-0.961985	-0.169011	0.140413	2.22377	-0.738226	1.11835	-0.69829	-0.819108
AT5G54600	Translation protein SH3-like family protein	-0.87182	0.64136	1.08652	0.703275	0.480944	-0.507896	-0.217865	-0.713482	-1.62548	-1.03939	0.239622	1.82421
AT5G54770	thiazole biosynthetic enzyme%2C chloroplast (ARA6) (THI1) (THI4)	-0.532846	-0.907202	-1.13178	-1.50847	-1.16787	-0.00728863	1.09743	1.00417	0.412503	0.864469	1.13992	0.736946
AT5G54940	Translation initiation factor SUI1 family protein	-1.16587	-1.03819	-0.865032	0.0857909	0.336669	0.680167	0.463499	2.27057	0.669275	0.0537901	-0.358629	-1.13204
AT5G55070	Dihydrolipoamide succinyltransferase	-0.548524	-0.0795655	0.478688	0.151411	-0.0367732	-0.852626	-0.0963441	-0.323593	-0.847187	-0.659203	-0.0910781	2.9048
AT5G56000	HEAT SHOCK PROTEIN 81.4	2.23311	-0.93197	-0.627057	0.707359	-0.98252	-0.461515	0.170243	1.24716	0.211833	-0.0761936	-0.340879	-1.14957
AT5G58070	temperature-induced lipocalin	1.71603	-0.731667	-0.681878	0.916769	0.800582	-1.38925	-0.298481	-0.39491	-0.305083	-0.936426	-0.236073	1.54039
AT5G58430	exocyst subunit exo70 family protein B1	2.83352	-0.701208	-0.218172	-0.287604	-0.556744	-0.243675	-0.22188	0.254685	0.429586	0.18062	-0.201005	-1.26812
AT5G60160	Zn-dependent exopeptidases superfamily protein	1.44152	-0.905932	-0.281827	1.05487	-2.17524	-0.291629	0.192564	0.725076	0.680324	0.250244	0.27394	-0.963898
AT5G60990	DEA(D/H)-box RNA helicase family protein	-0.751679	-0.869708	-0.800543	-0.402633	-0.432391	-0.192549	-0.108832	-0.173776	0.625084	-0.201938	2.81711	0.491856
AT5G62190	DEAD box RNA helicase (PRH75)	-1.75661	-0.52362	-0.884354	-0.267018	0.839964	1.38675	0.848999	1.25429	0.708292	0.00121793	-0.990697	-0.617212
AT5G64140	ribosomal protein S28	-2.03811	0.663009	-0.586452	0.470633	-1.5804	0.569116	0.00237013	-0.389156	1.42611	0.744945	0.254918	0.46302
AT5G64840	general control non-repressible 5	-0.688938	0.720027	1.3375	1.84269	0.622665	0.45167	-0.0473722	-0.228434	-0.725198	-1.14541	-0.910789	-1.2284
AT5G65760	Serine carboxypeptidase S28 family protein	3.05743	-0.850331	-0.183832	-0.251218	-0.317443	-0.42734	0.0693636	-0.253351	-0.0244114	0.0674462	-0.240884	-0.645433
AT5G65810	transmembrane protein	2.87944	-1.38934	-0.434695	-0.378205	-0.371712	-0.242656	0.214511	0.105573	0.0342862	-0.322431	0.155974	-0.250748
AT5G67360	Subtilase family protein	0.233009	-0.0714625	0.8372	-1.32606	-0.230458	-0.680123	-0.908612	0.955197	-0.0634186	-0.440004	-0.668205	2.36294
AT5G67380	casein kinase alpha 1	-0.759207	-0.353825	-1.04479	0.283789	-2.07079	0.424547	0.673434	-0.689273	1.48232	0.728935	0.910421	0.414444
AT5G67500	voltage dependent anion channel 2	-2.28997	0.380504	0.545542	0.488249	-1.49073	0.621896	0.997774	-0.218291	-0.53974	0.659332	0.834783	0.0106526
ATCG00350	Photosystem I%2C PsaA/PsaB protein	0.514112	-0.233434	0.464157	0.240975	0.341148	0.105193	-0.338232	1.0015	0.128555	0.219125	0.526866	-2.96997
