## Supplementary material for "Diurnal Dynamics of the Arabidopsis Rosette Proteome and Phosphoproteome": SuppTable5

### Sheet: Sheet1
Supplemental Table V: Standardized change in the phosphorylation status of benchmark proteins
protein	description	Phospho.STY.Probabilities	BD_30	AD_10	AD_30	pval
AT3G45780	phototropin 1	ALS(1)ESTNLHPFMTK	1.08685	-0.205688	-0.881162	0.00148744
AT5G58140	phototropin 2	RS(0.986)S(0.014)EESTSSESGAFPR	1.13761	-0.397418	-0.740196	0.00118554
AT5G58140	phototropin 2	RS(1)LEIFNPSSGK	1.15463	-0.58838	-0.56625	1.21644e-06
ATCG00480	ATP synthase subunit beta	TNPTTSNPEVS(1)IR	-1.14904	0.47566	0.673384	2.6534e-06
AT1G77760	nitrate reductase 1	S(0.001)VS(0.995)S(0.005)PFMNTASK	-1.13078	0.767893	0.362883	0.00357564
AT1G37130	nitrate reductase 2	SVS(0.998)T(0.002)PFMNTTAK	-1.15458	0.563086	0.591498	0.000617262
protein	description	Phospho.STY.Probabilities	BL_30	AL_10	AL_30	pval
AT3G45780	phototropin 1	ALS(1)ESTNLHPFMTK	-1.15376	0.617273	0.536485	0.00504381
AT3G45780	phototropin 1	GT(0.017)S(0.983)PQPRPQQEPAPSNPVR	1.06586	-0.148272	-0.917585	0.000248704
AT5G58140	phototropin 2	RS(1)LEIFNPSSGK	-1.10972	0.831247	0.278473	1.64977e-05
AT5G58140	phototropin 2	RS(0.986)S(0.014)EESTSSESGAFPR	-1.04476	0.948236	0.0965268	2.11127e-05
AT5G58140	phototropin 2	APPS(1)PLNDAESLSER	0.0881579	0.953002	-1.04116	0.0317463
ATCG00480	ATP synthase subunit beta	ATNLEMES(1)K	1.1001	-0.246176	-0.853922	0.00112477
AT1G77760	nitrate reductase 1	S(0.001)VS(0.995)S(0.005)PFMNTASK	0.648501	0.503146	-1.15165	0.00863503
AT1G37130	nitrate reductase 2	SVS(0.998)T(0.002)PFMNTTAK	1.0369	-0.0784182	-0.958482	1.86868e-05
AT1G37130	nitrate reductase 2	VHDDDEDVS(0.006)S(0.994)EDENETHNSNAVYYK	-1.13249	0.371066	0.761427	0.00226237
