## Supplementary material for "Diurnal Dynamics of the Arabidopsis Rosette Proteome and Phosphoproteome": SuppTable7

### Sheet: Light-Dark_13pval005
Supplemental Table VII: MotifX analysis of D-L and L-D transitions
Schwartz and Gygi (2005) Nat Biotechnol. DOI: 10.1038/nbt1146
Pearson and Kemp (1991) Methods Enzymol. DOI: 10.1016/0076-6879(91)00127-i
White et al., (1998) J Biol Chem. DOI: 10.1074/jbc.273.6.3166
Morrice et al., (1994) J Biol Chem PMID: 8051089
Songyang et al., (1996) Mol Cell Biol DOI: 10.1128/mcb.16.11.6486
Joseph et al., (1993) J Biol Chem PMID: 8376361
		#	Phospho-Motif	Motif Score	Foreground Matches	Foreground Size	Background Matches	Background Size	Fold Increase	Kinase	Kinase Motif	Citation
		1	xLxxSxpSxxxxxx	7.45	15	139	22	750	3.68	AKT	(K/R)x(K/R)SxpS	Schwartz and Gygi, 2005
		2	xxxxxxpSxxxLxx	4.28	23	124	55	728	2.46	n/a	n/a	n/a
		3	xxxRxxpSxxxFxx	4.42	5	101	6	673	5.55	CaMK II	RxxpS	Pearson and Kemp, 1991
										CaMK II	(M/I/L/V/F/Y)xRxx(pS/pT)(M/I/L/V/F/Y)	White et al., 1998
		4	xxSxxSpSxxxxxx	4.25	7	96	11	667	4.42	PAK1	AKRRRLSpSLRA	Morrice et al., 1994
		5	xLxxxxpSxxxxxP	3.96	6	89	9	656	4.91	n/a	n/a	n/a
		6	xxxxxxpSxxNxxx	1.82	8	83	25	647	2.49	n/a	n/a	n/a
		7	xxxxFxpSxxxxxx	1.69	5	75	13	622	3.19	n/a	n/a	n/a
		8	xxxxxxpSxFxxxx	1.7	3	70	5	609	5.22	ERK1 Kinase	(T/P/S)(G/P/E/Y)(P/L/I)(L/M/P)pSP(G/P/F)(P/F/G/Y)(F/Y/I)	Songyang et al., 1996
										ERK1/2 Kinase	pSP	Schwartz and Gygi, 2005
		9	xxxxxxpSsxxxxxR	1.77	12	67	55	604	1.97	n/a	n/a	n/a
		10	xxxxxLpSxxxxxx	1.77	11	55	54	549	2.03	RAF1	L(pS/pT)P	Joseph et al., 1993
		11	xxxxxxpSxRxQxx	4.01	3	44	3	495	11.25	cdc2	HHH(K/R)pSPR(R/K)R	Songyang et al., 1994
		12	xxxxQxpSsxxxxxx	1.45	4	41	15	492	3.2	CaMK II	(K/F)(R/K)(Q/M)xpS(F/I/M/L/V)(D/E/I)	Songyang et al., 1996
		13	xxxxxxpSxRxxxx	1.7	9	37	54	477	2.15	cdc2	HHH(K/R)pSPR(R/K)R	Songyang et al., 1994
		14	xxxxxxpSFxxxxx	1.67	3	28	9	423	5.04	AKT1	RxRxx(pS/pT)(F/L)	Schwartz and Gygi, 2005
		15	xxxxxRpSxxxxxx	1.49	6	25	41	414	2.42	PKA	(R/K)(R/K)x(pS/pT)	Pearson and Kemp, 1991
		16	xAxxxxpSsxxxxxx	1.71	4	19	21	373	3.74	n/a	n/a	n/a
Raw sequence data (motifs followed by their matching peptides):
.L..S.s......
SLKKSVSTPFMNT
TLKKSVSSPFMNT
GLKSSASFPVTRK
RLPFSASFVGGGK
KLTMSQSERYLGS
PLMRSESFDSPKA
QLARSRSGPLNER
KLSKSSSMAGGGS
SLQQSNSFPTRAG
CLTKSDSGINGVD
WLSRSSSFLQRGN
SLSASGSFRNDST
RLSRSISEANIAG
RLVKSLSASSFLI
TLDCSESPSEAGR
......s...L..
TLKRVSSFEALQP
TIQRSSSDSGLTE
PIHRSGSRPQLDL
RIPRVGSGQMLAQ
SMRRSMSDSNLNN
HHQRQLSDNPLDM
LLHRKMSSNSLRH
HKLRCNSTAELNP
RIPHSSSAPNLSD
RQLVNSSFADLQK
SARSYGSMDSLEP
IMQSSKSAQELVK
SLRHVESMSQLPS
SFRKVPSSPALSK
PMKKAESISDLEN
PSKRTTSEPSLAD
TTERELSPTGLDS
KEGTKGSSGNLVD
LLSKDSSVGNLHG
RFEKRGSFESLSR
GKVAGASADILDA
IGFNPTSPTRLSI
AEVVALSPKTLMA
...R..s...F..
GMVRQLSIDQFEN
DMRRNQSAGDFRS
GMVRQLSLDQFQN
DMRRNQSANDFRA
SITRLASIDSFDS
..S..Ss......
KRSRLSSAAAKPS
SSSRPSSAGGPSE
PLSRTSSKADVVS
FSSVPSSPRNASS
KISRSSSPANSPA
QRSKPSSPIHGHV
GESSESSDETEAT
.L....s.....P
SLAKKRSRLSSAP
SLQRQFSHGHSSP
CLSKTRSFDDSPP
SLSERRSLEIFNP
LLNRATSPQPDGP
LLSRATSPQPDGP
......s..N...
LESETFSRRNSEF
TSANSASRSNIVD
GLQRKFSEQNIGA
SLRTVGSSNNISV
RLKSQLSFTNHDS
IHNSIGSPVNSFI
KMPRVDSSQNWAG
IVHGSDSPENGKR
....F.s......
LRGKFTSDEDNAD
SLSRFDSMNSTKD
RLSRFDSINSSKD
KSTNFTSPRTSSN
GNQYFNSASPNRY
......s.F....
DSDGRVSPFVSPG
ISSRSVSPFSRRS
KSGGGGSVFEGVG
......s.....R
TSPSLQSPLKSVR
ENPRSLSASGSFR
REVSTLSDPGSPR
TSFSVPSPKMTSR
GTPKTTSRPISPR
VSEGAGSPKYSER
EYEEYNSPKTVFR
IFKDDASEEKGER
DGSTTASPGRHSR
RQKRRVSFQGVGR
TASVAQSPRRPSR
LKFDDESDSDDIR
.....Ls......
VEKMVLSAVFWKK
VSSSPLSRTSSKA
PDDILLSSLSRIS
KLTRQLSIHDNRA
LPPRTLSGGFNRS
SQVSNLSTEMARD
KRPRALSESTNLH
VTSADLSPKGSTN
YWRISLSLQERTL
DSNSGLSPKPKES
SDGSTLSPDSASK
......s.R.Q..
MLEYAGSERGQGD
RASFIASPRWQDP
LSTTTMSPRAQKL
....Q.s......
VPTNQDSDTEPKK
RRYEQGSSDGGNK
AFGVQRSKPSSPI
SLRRQPSLVFDRE
......s.R....
TNFAGSSPRWNES
DENTHISTRIAGT
SVQQGSSPREAGS
TSNPEVSIREKKN
QASDGRSPRSSEP
QQPIDGSPRAVAT
ADSASPSPRSYPS
TEVLLASPRLGRL
ISGSMQSPRSPSS
......sF.....
KSGRRTSFGYDQE
PSERHKSFDDDDS
EKNLKESFEGGKM
.....Rs......
FRFRRRSTSDAFE
VPKRSRSYGDMTE
GTPIHRSGSRPQL
KNMSRRSSEESTS
KVEEIRSPQTINK
VRVRGRSPAFNAL
.A....s......
WAKPRGSDDGYSS
RAEKTDSSAAAAA
AALRSSSLDLGVD
IADYSASPDAKSD

### Sheet: Dark-Light_13pval005
Supplemental Table VII: MotifX analysis of D-L and L-D transitions
Hutchins et al., (2000) FEBS Lett DOI: 10.1016/s0014-5793(99)01763-9
Tuazon et al., (1997) Biochemistry DOI: 10.1021/bi9717845
Leighton et al., (1995) FEBS Lett DOI: 10.1016/0014-5793(95)01170-j
Sahyoun et al., (1991) PNAS DOI: 10.1073/pnas.88.7.2643
Schwartz and Gygi (2005) Nat Biotechnol. DOI: 10.1038/nbt1146
		#	Phospho-Motif	Motif Score	Foreground Matches	Foreground Size	Background Matches	Background Size	Fold Increase	Kinase	Kinase Motif	Motif Citation
		1	xIxRxxpSxxxxxx	4.89	7	150	10	793	3.7	Chk1 Kinase	(M/I/L/V)x(R/K)xx(pS/pT)	Hutchins et al., 2000
		2	xxxRRxpSxxxxxx	3.89	8	143	14	783	3.13	PAK2	(K/R)(K/R)x(pS/pT)	Tuazon et al., 1997
										CaMKII	Rxx(pS/pT)	n/a
										MAPKAPK1	RRRxpSxx	Leighton et al., 1995
		3	xxxxxxpSSxxxxx	2.44	15	135	39	769	2.19	CaMKIV	VPGKARKKpSSCQLL	Sahyoun et al., 1991
		4	xxxxxxpSAxxxxx	2.39	13	120	34	730	2.33	n/a	n/a	n/a
		5	xxAxxxpSExxxxx	3.38	4	107	4	696	6.5	CKII	pS(D/E)(D/E)(D/E)	Schwartz and Gygi, 2005
Raw sequence data (motifs followed by their matching peptides):
.I.R..s......
PIHRSGSRPQLDL
NIRRSGSGTSLNG
RIPRVGSGQMLAQ
RIQRADSVEGTVV
SITRLASIDSFDS
TIQRSSSDSGLTE
KISRSSSPANSPA
...RR.s......
FRFRRRSTSDAFE
ILSRRKSFSDAVS
GHSRRYSDPAQNG
RQKRRVSFQGVGR
GKSRRLSVSETRQ
GNLRRHSGDFSDA
KSGRRTSFGYDQE
THNRRLSLNANQN
......sS.....
PVPRVDSSGDVCG
KMPRVDSSQNWAG
PVPRVDSSGEVCG
EVTKKESSEFELK
RAEKTDSSAAAAA
APAKSKSSEDIYS
KEGTKGSSGNLVD
KNMSRRSSEESTS
TLKKSVSSPFMNT
AVERPGSSASRGG
SVDRLGSSEGYLQ
RISCQASSIPADR
KKRSRLSSAPAKP
IGESSESSDETEA
SLRTVGSSNNISV
......sA.....
RLVKSLSASSFLI
DMRRNQSANDFRA
PLPGSLSAVNNAT
DMRRNQSAGDFRS
RLPRINSAESMEL
MLLRSASALERKL
GKVAGASADILDA
VMVLPSSARSISR
RIPHSSSAPNLSD
DTRSARSASPPAA
VRREEVSAGELKK
KVVEGDSAEEDEN
VDAEDESAAEKSE
..A...sE.....
DDAGPASEEEKSE
MAATASSEASEGP
KTAGETSEEDGLK
KAAQRNSEDSGVT
