## Supplementary material for "Diurnal Dynamics of the Arabidopsis Rosette Proteome and Phosphoproteome": SuppTable8

### Sheet: PhosChanges
Supplemental Table VIII: Standardized D-L and L-D changes in the phosphorylation of protein translation
D-L Transition
Protein	Description	Phospho.STY.Probabilities	Sequence Window	stdBL_30	stdAL_10	stdAL_30	ANOVApval	GO_BP
AT1G13020	eukaryotic initiation factor 4B2	AVERPGS(0.987)S(0.013)ASR	DDKVRFRPRAVERPGSSASRGGSYSERPHSR	-0.124097	-0.93216	1.05626	0.0114129	GO:0006413~translational initiation,
AT1G13020	eukaryotic initiation factor 4B2	GGSYSERPHS(1)R	GSSASRGGSYSERPHSRAGSIDESRSVESME	-0.297829	-0.81725	1.11508	0.0145021	GO:0006413~translational initiation,
AT1G13020	eukaryotic initiation factor 4B2	KADTEVSET(0.995)PT(0.005)AVK	RLVFEPRKADTEVSETPTAVKTSKPSPFGAA	-0.680116	-0.468076	1.14819	0.00551306	GO:0006413~translational initiation,
AT4G31700	ribosomal protein S6	DRRS(1)ES(1)LAKKR	QKLLASRLKEQRDRRSESLAKKRSRLSSAAA	-0.641183	-0.511072	1.15225	0.00456226	GO:0006364~rRNA processing,GO:0006412~translation,GO:0040007~growth,GO:0042274~ribosomal small subunit biogenesis,
AT5G10360	Ribosomal protein S6e	SRLS(1)SAPAKPVAA	RDRRSESLAKKRSRLSSAPAKPVAA______	-0.589819	-0.564791	1.15461	0.0462574	GO:0006364~rRNA processing,GO:0006412~translation,GO:0009735~response to cytokinin,GO:0009793~embryo development ending in seed dormancy,GO:0040007~growth,GO:0042274~ribosomal small subunit biogenesis,
AT5G38640	NagB/RpiA/CoA transferase-like superfamily protein	SSVPVAS(0.023)S(0.977)LPGIGMDSMAAAK	HSRGSFVKSSVPVASSLPGIGMDSMAAAKSS	-1.06559	0.918012	0.147575	0.0222832	GO:0006413~translational initiation,GO:0045947~negative regulation of translational initiation,GO:0050790~regulation of catalytic activity,
AT3G13920	eukaryotic translation initiation factor 4A1	VHACVGGT(0.997)S(0.003)VR	LGDYLGVKVHACVGGTSVREDQRILQAGVHV	1.14755	-0.462672	-0.68488	1.80318e-06	GO:0006413~translational initiation,GO:0010468~regulation of gene expression,GO:0010501~RNA secondary structure unwinding,GO:0046686~response to cadmium ion,
AT4G20980	Eukaryotic translation initiation factor 3 subunit 7 (eIF-3)	NLSNPSARPNT(0.99)GS(0.01)K	ADWTRNLSNPSARPNTGSKSDPSAVFDFSAF	1.0516	-0.112753	-0.938845	0.0134721	GO:0001731~formation of translation preinitiation complex,GO:0002191~cap-dependent translational initiation,GO:0006413~translational initiation,GO:0006446~regulation of translational initiation,
L-D Transition
protein	description	Phospho.STY.Probabilities		BD_30	AD_10	AD_30	ANOVApval	GO_BP
AT5G38640	NagB/RpiA/CoA transferase-like superfamily protein	DFPDGSTTAS(1)PGR		-0.910571	-0.159649	1.07022	0.0272049	GO:0006413~translational initiation,GO:0045947~negative regulation of translational initiation,GO:0050790~regulation of catalytic activity,
AT3G13920	eukaryotic translation initiation factor 4A1	VHACVGGT(0.997)S(0.003)VR		-1.14845	0.67815	0.470298	4.62138e-07	GO:0006413~translational initiation,GO:0010468~regulation of gene expression,GO:0010501~RNA secondary structure unwinding,GO:0046686~response to cadmium ion,
AT2G23350	poly(A) binding protein 4	YEQGS(0.986)S(0.014)DGGNKFDGLNLYVK		-1.12767	0.348715	0.778952	0.0113681	GO:0006417~regulation of translation,GO:0016032~viral process,GO:0046686~response to cadmium ion,
AT1G13020	eukaryotic initiation factor 4B2	KADTEVSET(0.995)PT(0.005)AVK		-0.951464	1.04233	-0.0908693	0.00526192	GO:0006413~translational initiation,
AT5G10360	Ribosomal protein S6e	KRS(1)RLS(0.647)S(0.353)APAKPVAA		1.10093	-0.248854	-0.852073	0.00932947	GO:0006364~rRNA processing,GO:0006412~translation,GO:0009735~response to cytokinin,GO:0009793~embryo development ending in seed dormancy,GO:0040007~growth,GO:0042274~ribosomal small subunit biogenesis,
AT4G31700	ribosomal protein S6	S(0.718)RLS(0.419)S(0.858)AAAKPS(0.004)VTA		0.925632	0.135017	-1.06065	0.00958595	GO:0006364~rRNA processing,GO:0006412~translation,GO:0040007~growth,GO:0042274~ribosomal small subunit biogenesis,
AT1G13020	eukaryotic initiation factor 4B2	AVERPGS(0.987)S(0.013)ASR		1.13255	-0.761214	-0.371333	0.0292441	GO:0006413~translational initiation,
