## Supplementary material for "Diurnal Dynamics of the Arabidopsis Rosette Proteome and Phosphoproteome": SuppTable9

### Sheet: D-L Transition
Supplemental Table IX: Standardized D-L and L-D transition phosphopeptide rates-of-change
Protein	Description	Phospho.STY.Probabilities	BL_30	AL_10	AL_30	pval
AT4G05150	Octicosapeptide/Phox/Bem1p family protein	EVST(0.004)LS(0.996)DPGS(1)PRR	-0.051639	-0.97318	1.02482	0.00424583
AT1G13020	eukaryotic initiation factor 4B2	AVERPGS(0.987)S(0.013)ASR	-0.124097	-0.93216	1.05626	0.0114129
AT2G34680	Outer arm dynein light chain 1 protein	SVPVS(1)PGSR	-0.141984	-0.921419	1.0634	0.014833
AT1G59870	ABC-2 and Plant PDR ABC-type transporter family protein	SLS(0.999)T(0.001)ADGNRR	-0.394523	-0.74256	1.13708	0.00298521
AT4G14200	Pentatricopeptide repeat (PPR) superfamily protein	S(0.002)DS(0.998)FKEET(0.001)ATNFPAK	-0.352719	-0.775844	1.12856	0.0411182
AT1G13020	eukaryotic initiation factor 4B2	GGSYSERPHS(1)R	-0.297829	-0.81725	1.11508	0.0145021
AT2G46020	transcription regulatory protein SNF2, putative	HALSTGSFAS(0.001)T(0.005)S(0.082)S(0.912)PR	-0.26283	-0.842335	1.10517	0.046286
AT1G15400	unknown protein; FUNCTIONS IN: molecular_function unknown; INVOLVED IN: biological_process unknown; LOCATED IN: plasma membrane; EXPRESSED IN: 23 plant structures; EXPRESSED DURING: 13 growth stages; BEST Arabidopsis thaliana protein match is: unknown pro	VSPAVDPPS(1)PR	-0.240305	-0.857953	1.09826	0.0260294
AT1G35580	cytosolic invertase 1	SVLDT(1)PLSSAR	-0.248227	-0.852507	1.10073	0.0016068
AT3G23920	beta-amylase 1	SGEMTDSSLLSIS(1)PPSAR	-0.730419	-0.409301	1.13972	0.0119213
AT1G12360	Sec1/munc18-like (SM) proteins superfamily	GS(1)DDGYSSDSVLR	-0.748664	-0.387001	1.13566	0.0240794
AT5G61560		AGS(1)LDVDESK	-0.742176	-0.394994	1.13717	0.0129381
AT1G13020	eukaryotic initiation factor 4B2	KADTEVSET(0.995)PT(0.005)AVK	-0.680116	-0.468076	1.14819	0.00551306
AT1G09840	shaggy-like kinase 41	GEPNVS(0.1)Y(0.899)ICSR	-0.648257	-0.503411	1.15167	0.043796
AT4G31700	ribosomal protein S6	DRRS(1)ES(1)LAKKR	-0.641183	-0.511072	1.15225	0.00456226
AT1G61730	DNA-binding storekeeper protein-related transcriptional regulator	IKS(0.981)PS(0.012)AT(0.007)TAAAPPAK	-0.565042	-0.589572	1.15461	0.0303587
AT1G11070		RS(0.006)ES(0.994)LAK	-0.603912	-0.550375	1.15429	0.0198462
AT5G10360	Ribosomal protein S6e	SRLS(1)SAPAKPVAA	-0.589819	-0.564791	1.15461	0.0462574
AT3G01310	Phosphoglycerate mutase-like family protein	T(0.046)RPGRES(0.954)DS(1)DAEDLEHAEK	-0.48169	-0.66799	1.14968	0.0125645
AT4G32330	TPX2 (targeting protein for Xklp2) protein family	S(0.995)KS(0.005)FNGR	-0.522355	-0.630652	1.15301	0.0223525
AT4G03280	photosynthetic electron transfer C	AS(0.964)S(0.036)IPADRVPDMEK	-0.999995	-1.06693e-05	1.00001	0.00139436
AT5G43310	COP1-interacting protein related	TVVMVLPS(0.056)S(0.944)AR	-0.994102	-0.0116931	1.0058	0.0223264
AT1G75100	J-domain protein required for chloroplast accumulation response 1	ETVS(0.001)S(0.018)S(0.904)PLS(0.077)R	-0.977695	-0.0432086	1.0209	0.00328641
AT1G59610	dynamin-like 3	RYS(1)DPAQNGEDSSGSGGSSR	-0.968638	-0.0600209	1.02866	0.0341478
AT5G62810	peroxin 14	S(1)AS(1)PPAAPADSSAPPHPK	-0.970883	-0.0558896	1.02677	0.0179131
AT3G47070		EGT(0.996)T(0.003)T(0.002)GGRGT(0.998)VR	-0.832978	-0.27605	1.10903	0.00525499
AT1G05805	basic helix-loop-helix (bHLH) DNA-binding superfamily protein	S(0.001)QLS(0.999)FTNHDSLAR	-0.837281	-0.269996	1.10728	0.0105719
AT1G47200	WPP domain protein 2	DDAGPAS(1)EEEKSEA	-0.841131	-0.264543	1.10567	0.0287247
AT2G42600	phosphoenolpyruvate carboxylase 2	MAS(1)IDAQLR	-0.794158	-0.328858	1.12302	0.00136523
AT4G00120	basic helix-loop-helix (bHLH) DNA-binding superfamily protein	AS(1)MLDEAIR	-0.813747	-0.302606	1.11635	0.00102889
AT1G13690	ATPase E1	AEADALS(1)HGDA	-0.904358	-0.169595	1.07395	0.000116122
AT4G02510	translocon at the outer envelope membrane of chloroplasts 159	VVEGDS(1)AEEDENKLPVEDIVSSR	-0.907717	-0.164234	1.07195	0.00240022
AT3G45190	SIT4 phosphatase-associated family protein	IPNGSSSSEGEIS(1)PR	-0.877773	-0.210834	1.08861	0.00422324
AT3G58640	MAPKKK-related	S(0.019)AS(0.981)ALER	-0.860103	-0.237157	1.09726	0.0239732
AT5G06560	Protein of unknown function, DUF593	NVVGQS(1)PR	-0.867882	-0.225669	1.09355	0.0447649
AT1G15280	CASC3/Barentsz eIF4AIII binding	SLSS(0.013)S(0.986)PQK	-1.10427	0.259835	0.844436	0.0475469
AT3G46780	plastid transcriptionally active 16	VQVAT(1)VRGQAK	-1.11523	0.29841	0.816825	0.00127289
AT1G07110	fructose-2,6-bisphosphatase	NS(1)EDSGVTVDGSPSAK	-1.11372	0.29282	0.820902	3.19637e-06
AT5G42870	phosphatidic acid phosphohydrolase 2	LVGS(1)LPIMR	-1.11423	0.29468	0.819548	0.00277213
AT5G01530	light harvesting complex photosystem II	NLAGDVIGT(0.003)RT(0.997)EAADAK	-1.09457	0.228795	0.865776	0.000587873
AT2G40760	Rhodanese/Cell cycle control phosphatase superfamily protein	LS(0.001)S(0.023)S(0.975)PSSSLK	-1.09198	0.220884	0.871091	0.00284727
AT3G47070		EGT(0.969)T(0.031)TGGRGT(1)VR	-1.08957	0.213686	0.875884	0.0424628
AT1G79040	photosystem II subunit R	TDKPFGINGS(1)MDLR	-1.06752	0.152568	0.914949	0.00185156
AT4G02510	translocon at the outer envelope membrane of chloroplasts 159	VGADDLS(0.999)DS(0.001)EKEKPNLVGDGK	-1.0829	0.194336	0.888568	0.00838965
AT5G42950	GYF domain-containing protein	QKS(0.995)VS(0.004)MGS(0.001)ADR	-1.07695	0.177731	0.899218	0.0135588
AT4G11790	pleckstrin homology (PH) domain-containing protein	QDHSDDADGGDEQSQPS(0.039)S(0.921)PS(0.039)VK	-1.15425	0.54904	0.605205	0.0367576
AT1G56220	Dormancy/auxin associated family protein	RRS(0.977)T(0.022)SDAFEK	-1.15315	0.524791	0.62836	1.35243e-05
AT2G35050	Protein kinase superfamily protein with octicosapeptide/Phox/Bem1p domain	RQS(1)FEHER	-1.15354	0.532044	0.621501	0.0172399
AT1G17210	IAP-like protein 1	ADS(1)VEGTVVDR	-1.15175	0.504475	0.647278	0.0453412
AT1G56080	unknown protein; FUNCTIONS IN: molecular_function unknown; INVOLVED IN: biological_process unknown; LOCATED IN: plasma membrane; EXPRESSED IN: 12 plant structures; EXPRESSED DURING: 6 growth stages; BEST Arabidopsis thaliana protein match is: unknown prot	ILSTAAS(1)PR	-1.14875	0.473029	0.675726	0.00362513
ATCG00710	photosystem II reaction center protein H	AT(1)QT(1)VEDSSRSGPR	-1.14897	0.474943	0.674023	0.0122075
AT1G37130	nitrate reductase 2	VHDDDEDVS(0.006)S(0.994)EDENETHNSNAVYYK	-1.13249	0.371066	0.761427	0.00226237
AT3G52400	syntaxin of plants 122	TSVADGS(0.114)S(0.886)PPHSHNIEMSK	-1.12743	0.347677	0.779755	0.0423122
AT5G01530	light harvesting complex photosystem II	NLAGDVIGT(1)R	-1.12684	0.345081	0.78176	0.0210922
AT3G61860	RNA-binding (RRM/RBD/RNP motifs) family protein	ARS(1)PEYDR	-1.1429	0.428862	0.71404	0.0196821
AT1G11700	Protein of unknown function, DUF584	SGGGGS(1)VFEGVGR	-1.13728	0.395612	0.741672	0.0221306
AT3G04630	WVD2-like 1	RKS(0.997)FS(0.003)DAVSSSSR	-1.13935	0.407161	0.732189	0.0296561
AT3G02830	zinc finger protein 1	RLS(1)VSETR	-1.15431	0.60319	0.551119	0.00695856
AT4G28990	RNA-binding protein-related	LLPPPMNHS(1)PR	-1.15328	0.626145	0.52714	0.0411439
AT3G45780	phototropin 1	ALS(1)ESTNLHPFMTK	-1.15376	0.617273	0.536485	0.00504381
AT4G33950	Protein kinase superfamily protein	SSVLHS(1)QPK	-1.15362	0.620091	0.533527	0.0222829
AT2G20050	protein phosphatase	HS(0.002)S(0.998)FELSK	-1.15225	0.64118	0.511075	0.000485365
AT1G78020	Protein of unknown function (DUF851)	RHS(1)GDFSDAGHFLR	-1.15155	0.649613	0.501935	3.18935e-05
AT2G28290	P-loop containing nucleoside triphosphate hydrolases superfamily protein	LCQTESPDS(1)PQGK	-1.15171	0.647831	0.503875	0.0100771
AT1G59900	pyruvate dehydrogenase complex E1 alpha subunit	YHGHS(1)MSDPGSTYR	-1.15138	0.651501	0.499876	4.00787e-06
AT1G19870	IQ-domain 32	RT(0.074)S(0.926)FGYDQEAR	-1.15123	0.653094	0.498135	0.00555614
AT3G21670	Major facilitator superfamily protein	KES(0.965)S(0.035)EFELK	-1.1512	0.653385	0.497817	0.000105814
AT4G04210	plant UBX domain containing protein 4 (PUX4)	RVS(1)FQGVGR	-1.14902	0.673604	0.475413	5.8561e-08
AT4G11860	Protein of unknown function (DUF544)	S(1)FDDSPPAAAELR	-1.15067	0.65881	0.491861	0.0400795
AT5G67570	Tetratricopeptide repeat (TPR)-like superfamily protein	VS(1)AGELK	-1.15044	0.66108	0.489357	0.00179045
AT1G10600	associated molecule with the SH3 domain of STAM 2	SLS(1)LQER	-1.14535	0.699692	0.445656	0.00532311
AT1G42550	plastid movement impaired1	T(0.963)S(0.028)FS(0.007)VPS(0.001)PK	-1.14299	0.713549	0.429442	0.0320322
AT5G14540	Protein of unknown function (DUF1421)	SYGS(1)MDSLEPSK	-1.12701	0.7812	0.345807	0.0161686
AT3G57150	homologue of NAP57	SKDTEAAVDAEDES(1)AAEK	-1.13334	0.758141	0.375195	0.00509266
AT1G10940	Protein kinase superfamily protein	EVHAS(1)GEVR	-1.13729	0.741649	0.39564	0.00474086
AT1G19870	IQ-domain 32	RT(0.903)S(0.097)FGYDQEAR	-1.13607	0.746926	0.389148	0.000392987
AT5G55230	microtubule-associated proteins 65-1	RLS(1)LNANQNGSR	-1.11631	0.813874	0.302434	0.00190968
AT2G01420	Auxin efflux carrier family protein	KS(1)GGDDIGGLDSGEGER	-1.10537	0.841845	0.263527	0.00257033
AT5G58140	phototropin 2	RS(1)LEIFNPSSGK	-1.10972	0.831247	0.278473	1.64977e-05
AT4G15545		TT(0.004)S(0.996)RPIS(1)PR	-1.08017	0.89354	0.186625	0.0464598
AT4G26130	unknown protein; FUNCTIONS IN: molecular_function unknown; INVOLVED IN: biological_process unknown; LOCATED IN: endomembrane system; EXPRESSED IN: 23 plant structures; EXPRESSED DURING: 13 growth stages; BEST Arabidopsis thaliana protein match is: unknown	TTS(1)IGDGGEEGVDDK	-1.08347	0.88753	0.195937	0.0412858
AT4G15545		T(0.003)T(0.007)S(0.991)RPIS(1)PR	-1.0626	0.922651	0.139953	0.0262888
AT5G38640	NagB/RpiA/CoA transferase-like superfamily protein	SSVPVAS(0.023)S(0.977)LPGIGMDSMAAAK	-1.06559	0.918012	0.147575	0.0222832
AT5G52530	dentin sialophosphoprotein-related	VGQANEGS(1)DIEK	-1.06742	0.9151	0.152322	0.00733915
AT2G39580	CONTAINS InterPro DOMAIN/s: Putative zinc-finger domain (InterPro:IPR019607); Has 249 Blast hits to 219 proteins in 85 species: Archae - 0; Bacteria - 144; Metazoa - 29; Fungi - 8; Plants - 50; Viruses - 0; Other Eukaryotes - 18 (source: NCBI BLink).	LQGS(0.999)PS(0.001)EAPVER	-0.938424	1.0519	-0.113472	0.0238358
AT1G01320	Tetratricopeptide repeat (TPR)-like superfamily protein	TAGETS(1)EEDGLK	-0.997616	1.00237	-0.00475159	0.0309697
AT3G57410	villin 3	SGLTSQAS(1)QR	-1.03643	0.959083	0.0773419	0.00509357
AT5G58140	phototropin 2	RS(0.986)S(0.014)EESTSSESGAFPR	-1.04476	0.948236	0.0965268	2.11127e-05
AT3G19770	Vacuolar sorting protein 9 (VPS9) domain	AES(1)ISDLENK	0.483701	0.666183	-1.14988	0.0433031
AT2G27140	HSP20-like chaperones superfamily protein	ENPNLPS(0.998)PS(0.002)AK	0.352991	0.775632	-1.12862	0.0432017
AT1G77180	chromatin protein family	AS(0.002)GS(0.998)PPVPVMHS(0.999)PPRPVT(0.001)VK	0.287875	0.824487	-1.11236	0.0495521
AT2G37550	ARF-GAP 7	S(0.016)KS(0.984)SEDIYSR	0.279987	0.830164	-1.11015	0.00356696
AT2G39730	rubisco activase	GLAYDT(0.999)S(0.001)DDQQDITR	0.676308	0.472374	-1.14868	9.49803e-06
AT1G01790	K+ efflux antiporter 1	IGESSES(0.991)S(0.009)DETEATDLK	0.612163	0.541824	-1.15399	0.00101489
AT1G77760	nitrate reductase 1	S(0.001)VS(0.995)S(0.005)PFMNTASK	0.648501	0.503146	-1.15165	0.00863503
AT1G13930	Involved in response to salt stress. Knockout mutants are hypersensitive to salt stress.	VAGAS(1)ADILDAAEK	0.629402	0.523684	-1.15309	0.00759216
AT1G74910	ADP-glucose pyrophosphorylase family protein	VS(0.003)S(0.997)FEALQPATR	0.636862	0.515718	-1.15258	0.00187037
AT3G19900	unknown protein; FUNCTIONS IN: molecular_function unknown; INVOLVED IN: biological_process unknown; LOCATED IN: chloroplast; EXPRESSED IN: 23 plant structures; EXPRESSED DURING: 13 growth stages; CONTAINS InterPro DOMAIN/s: Protein of unknown function DUF	SIVDDEGNLDNS(1)DDEEKESLDDK	0.853931	0.246163	-1.10009	0.0363094
AT5G43830	Aluminium induced protein with YGL and LRDR motifs	VDS(0.998)S(0.002)GDVCGATFK	0.77883	0.348872	-1.1277	0.0370832
AT5G09870	cellulose synthase 5	SGLESET(0.002)FS(0.998)R	0.773876	0.355246	-1.12912	2.47247e-07
AT2G37550	ARF-GAP 7	RNQS(1)AGDFR	0.768899	0.361604	-1.1305	0.0030912
AT3G26740	CCR-like	EYEEYNS(1)PK	0.770926	0.35902	-1.12995	0.00595912
AT1G66750	CDK-activating kinase 4	LFGS(1)PNR	0.796695	0.325502	-1.1222	0.018775
AT5G47480	RGPR-related	SGS(1)GTSLNGDLPQSVSR	0.817393	0.297633	-1.11503	0.000819035
AT3G63160	FUNCTIONS IN: molecular_function unknown; INVOLVED IN: biological_process unknown; LOCATED IN: chloroplast outer membrane, thylakoid, chloroplast thylakoid membrane, chloroplast, chloroplast envelope; EXPRESSED IN: 21 plant structures; EXPRESSED DURING: 1	DKS(0.043)DS(0.957)DDATVPPPSGA	0.153812	0.914183	-1.06799	0.0320735
AT5G58140	phototropin 2	APPS(1)PLNDAESLSER	0.0881579	0.953002	-1.04116	0.0317463
AT3G22850	Aluminium induced protein with YGL and LRDR motifs	VDS(0.998)S(0.002)GEVCGVTFK	-0.185921	1.07991	-0.893992	0.0162903
AT3G05420	acyl-CoA binding protein 4	TLEAPLPGS(0.004)LS(0.996)AVNNATTR	-0.0999694	1.04623	-0.946261	2.741e-05
AT5G45190	Cyclin family protein	NVDVGDALISQS(1)PK	-0.0943687	1.04384	-0.949471	0.0419535
AT1G24300	GYF domain-containing protein	AFS(1)DEQINR	-0.450026	1.14594	-0.695914	0.00163746
AT2G46820	photosystem I P subunit	AT(0.002)T(0.998)EVGEAPATTTEAETTELPEIVK	-0.375406	1.13338	-0.757973	0.0135041
AT1G42550	plastid movement impaired1	SGES(1)VDDESENYLSDLGK	-0.760238	1.1328	-0.372563	0.0370687
AT1G20760	Calcium-binding EF hand family protein	NATEVPS(1)PDYSQGK	-0.561349	1.15455	-0.593205	0.0356677
AT5G04510	3'-phosphoinositide-dependent protein kinase 1	LAS(1)IDSFDSR	-0.603259	1.15431	-0.551048	0.0134022
AT4G38710	glycine-rich protein	RGS(1)FESLSR	-0.624114	1.1534	-0.529288	0.00304408
AT4G17140	pleckstrin homology (PH) domain-containing protein	LDPTS(0.007)S(0.993)EGEEK	0.358757	-1.12989	0.771132	0.0359143
AT1G65030	Tranducin/WD40 repeat-like superfamily protein	QEPQKVDEEHEDS(1)E	0.450361	-1.14599	0.695624	0.0172536
AT3G06450	HCO3 transporter family	VVS(1)FQNPR	0.428509	-1.14285	0.714339	0.0088261
AT1G78880	ubiquitin-specific protease family C19-related protein	SGAQS(1)GPVPNATGR	0.827881	-1.11105	0.283168	0.0137599
AT5G64330	Phototropic-responsive NPH3 family protein	APSPSTTNFAGS(0.005)S(0.995)PR	0.942596	-1.04891	0.106313	0.000249334
AT1G75100	J-domain protein required for chloroplast accumulation response 1	T(0.002)S(0.015)S(0.983)KADVVSTAK	0.966391	-1.03052	0.0641319	0.00697609
AT1G27090	glycine-rich protein	AATAS(0.022)S(0.978)EASEGPVMGLINKR	0.978841	-1.01989	0.0410535	0.00899852
AT1G42550	plastid movement impaired1	TSFSVPS(1)PK	0.987512	-1.01204	0.024525	0.0041046
AT5G05170	Cellulose synthase family protein	NTGPVSTQAAS(1)ER	1.06748	-0.915009	-0.152469	0.0390683
AT5G64330	Phototropic-responsive NPH3 family protein	DSSFYCS(0.998)PS(0.002)R	1.06618	-0.917082	-0.149094	3.03605e-06
AT1G28240	protein of unknown function (DUF616)	SSS(1)YGSLEK	1.04979	-0.941373	-0.108418	0.000278028
AT2G20900	diacylglycerol kinase 5	SVFDPS(0.017)T(0.983)PR	1.05699	-0.931079	-0.125916	0.0296742
AT1G07110	fructose-2,6-bisphosphatase	SLS(1)ASSFLIDTK	1.11549	-0.816132	-0.299356	0.0125929
AT4G23640	Potassium transporter family protein	SIS(1)EANIAGSSR	1.10118	-0.851517	-0.24966	0.00291476
AT3G01490	Protien kinase superfamily protein	SLS(1)DGEDNVNNTR	1.12793	-0.778049	-0.349879	0.00381692
AT3G17850	Protein kinase superfamily protein	SVGSNS(1)PIR	1.13225	-0.762364	-0.369884	0.00687754
AT4G12640	RNA recognition motif (RRM)-containing protein	LGS(0.993)S(0.007)EGYLQDR	1.13281	-0.760209	-0.372598	0.0319018
AT1G08420	BRI1 suppressor 1 (BSU1)-like 2	QLS(1)IDQFENEGRR	1.13945	-0.731691	-0.407763	0.00383383
AT4G15530	pyruvate orthophosphate dikinase	GGMT(0.997)S(0.003)HAAVVAR	1.14383	-0.708809	-0.435021	7.64606e-08
AT3G05090	Transducin/WD40 repeat-like superfamily protein	TVGS(0.999)S(0.001)NNISVQSSPSHGYTPTIAK	1.15466	-0.585607	-0.569054	0.0148013
AT1G75100	J-domain protein required for chloroplast accumulation response 1	NKETVSSS(0.001)PLS(0.998)R	1.15385	-0.53858	-0.615271	0.00106112
AT5G51820	phosphoglucomutase	ANGGFIMSAS(1)HNPGGPEYDWGIK	1.15383	-0.538019	-0.615808	0.00963465
AT5G20280	sucrose phosphate synthase 1F	INS(1)AESMELWASQQK	1.14891	-0.674447	-0.474467	0.0172069
AT5G56850		SMS(1)DSNLNNVR	1.15065	-0.659012	-0.491638	0.00521454
ATCG00490	ribulose-bisphosphate carboxylases	LSGGDHIHAGT(1)VVGK	1.14999	-0.665253	-0.484734	0.0160231
AT1G52780	Protein of unknown function (DUF2921)	VMS(0.997)ES(0.003)EMVSGAR	1.15361	-0.620196	-0.533417	2.20573e-05
AT3G25070	RPM1 interacting protein 4	S(0.996)REES(0.004)ELK	1.15233	-0.64022	-0.512109	0.0217341
AT5G57610	Protein kinase superfamily protein with octicosapeptide/Phox/Bem1p domain	VGS(1)GQMLAQR	1.14389	-0.435409	-0.708478	3.88891e-06
AT3G13920	eukaryotic translation initiation factor 4A1	VHACVGGT(0.997)S(0.003)VR	1.14755	-0.462672	-0.68488	1.80318e-06
AT5G08050	Protein of unknown function (DUF1118)	SGFSLS(0.172)T(0.827)IER	1.14967	-0.481618	-0.668055	0.0306418
AT2G43160	ENTH/VHS family protein	KFS(1)EQNIGAPPSYEEAVSDSR	1.13388	-0.377878	-0.755998	0.00090537
AT5G20280	sucrose phosphate synthase 1F	HPQWQSDDGGDNS(1)EPESPSDSLR	1.12122	-0.321565	-0.799658	0.00521797
AT5G27150	Na+/H+ exchanger 1	FVPGS(1)PTER	1.11968	-0.315429	-0.804251	0.0208157
AT3G25070	RPM1 interacting protein 4	ADES(1)PEKVTVVPK	1.12602	-0.341521	-0.7845	0.0046032
AT1G79570	Protein kinase superfamily protein with octicosapeptide/Phox/Bem1p domain	DS(0.016)S(0.984)VGNLHGYK	1.12375	-0.331893	-0.791856	6.86918e-06
AT3G52870	IQ calmodulin-binding motif family protein	TLSGGLGS(1)PK	1.12321	-0.329662	-0.793549	0.0233287
AT1G72730	DEA(D/H)-box RNA helicase family protein	AQACVGGT(0.965)S(0.035)VR	1.09318	-0.224524	-0.868652	3.94202e-06
ATCG00480	ATP synthase subunit beta	ATNLEMES(1)K	1.1001	-0.246176	-0.853922	0.00112477
AT2G45140	plant VAP homolog 12	VVYVAPPRPPS(1)PVR	1.09851	-0.241102	-0.857407	0.0449387
AT4G32180	pantothenate kinase 2	S(0.003)GS(0.997)RPQLDLSK	1.09756	-0.238099	-0.85946	1.90287e-06
AT1G68830	STT7 homolog STN7	T(0.947)VT(0.053)ET(1)IDEISDGRK	1.10579	-0.264942	-0.84085	0.0238874
AT5G47480	RGPR-related	SVS(1)EPDFSR	1.11421	-0.294614	-0.819596	0.00122011
AT1G37130	nitrate reductase 2	SVS(0.998)T(0.002)PFMNTTAK	1.0369	-0.0784182	-0.958482	1.86868e-05
AT3G55610	delta 1-pyrroline-5-carboxylate synthase 2	QLVNS(0.009)S(0.991)FADLQKPQMELDGK	1.04606	-0.0995597	-0.946496	0.0178308
AT4G20980	Eukaryotic translation initiation factor 3 subunit 7 (eIF-3)	NLSNPSARPNT(0.99)GS(0.01)K	1.0516	-0.112753	-0.938845	0.0134721
AT3G45780	phototropin 1	GT(0.017)S(0.983)PQPRPQQEPAPSNPVR	1.06586	-0.148272	-0.917585	0.000248704
AT5G43830	Aluminium induced protein with YGL and LRDR motifs	VDS(0.993)S(0.007)QNWAGHI	1.06233	-0.139266	-0.923067	1.25293e-06
AT1G66670	CLP protease proteolytic subunit 3	VMIHQPLGT(1)AGGK	1.08285	-0.194177	-0.888671	0.0100116
AT5G13260	unknown protein; BEST Arabidopsis thaliana protein match is: unknown protein (TAIR:AT3G48860.2); Has 30201 Blast hits to 17322 proteins in 780 species: Archae - 12; Bacteria - 1396; Metazoa - 17338; Fungi - 3422; Plants - 5037; Viruses - 0; Other Eukaryot	SSS(1)PANSPAVSVR	1.08319	-0.195151	-0.88804	0.00889838
AT4G32180	pantothenate kinase 2	S(0.983)GS(0.017)RPQLDLSK	1.07307	-0.167213	-0.905853	1.36317e-06
AT2G02790	IQ-domain 29	IENHHQDDGLT(0.008)QS(0.992)GR	1.07533	-0.173316	-0.902013	0.0261113
AT3G53710	ARF-GAP domain 6	RNQS(1)ANDFR	1.07626	-0.175858	-0.900406	0.00129606
AT3G62240	RING/U-box superfamily protein	IPHS(0.001)S(0.108)S(0.891)APNLSDTR	0.931152	0.125793	-1.05694	0.000982331
AT4G28080	Tetratricopeptide repeat (TPR)-like superfamily protein	STNFT(0.002)S(0.998)PR	0.898479	0.178894	-1.07737	2.80469e-05
AT5G08610	P-loop containing nucleoside triphosphate hydrolases superfamily protein	GKFT(0.009)S(0.991)DEDNADPEVVR	0.907831	0.164051	-1.07188	0.00943072
AT5G42570		NQLESIGHS(1)PEGK	1.00464	-0.00934961	-0.995292	0.0299744
AT3G07330	Cellulose-synthase-like C6	S(0.001)S(0.002)S(0.997)DSGLTELSK	0.958928	0.0776194	-1.03655	0.00232445
AT4G02770	photosystem I subunit D-1	EKT(0.006)DS(0.952)S(0.042)AAAAAAPATK	0.959666	0.0762969	-1.03596	0.0198761
AT5G64813	Ras-related small GTP-binding family protein	EGTKGS(0.993)S(0.007)GNLVDAAR	0.969413	0.058597	-1.02801	0.000885479
AT2G39800	delta1-pyrroline-5-carboxylate synthase 1	QLVNS(0.031)S(0.969)FADLQKPQTELDGK	0.973452	0.0511349	-1.02459	0.00206779
AT4G29750	CRS1 / YhbY(CRM) domain-containing protein	AVDS(1)DLDDGER	0.97598	0.0464233	-1.0224	0.000625019

### Sheet: L-D Transition
Supplemental Table IX: Standardized D-L and L-D transition phosphopeptide rates-of-change
protein	description	Phospho.STY.Probabilities	BD_30	AD_10	AD_30	pval
AT3G18230	Octicosapeptide/Phox/Bem1p family protein	SVAVQQPIDGS(1)PR	-0.329832	-0.79342	1.12325	0.00937124
AT5G47490	RNA-binding (RRM/RBD/RNP motifs) family protein	FDDES(1)DSDDIR	-0.247614	-0.85293	1.10054	9.0207e-05
AT4G26650	RGPR-related	IPGNQYFNS(0.008)AS(0.992)PNR	-0.0750289	-0.960372	1.0354	0.0140871
AT4G30160	villin 4	GRS(1)PAFNALAATFESQNAR	0.120097	-1.05463	0.934528	0.032733
AT5G56850		SMS(1)DSNLNNVR	-1.01902	0.0391923	0.979828	0.00831813
AT3G53390	Transducin/WD40 repeat-like superfamily protein	AAPS(0.003)T(0.997)PTGTSSGYSASSGFR	-1.02465	0.0512674	0.97338	0.000175012
AT5G44090	Calcium-binding EF-hand family protein	TSPSLQS(1)PLK	-1.02682	0.0560003	0.970823	0.0261288
AT4G27060	ARM repeat superfamily protein	EASDGSTLS(1)PDSASK	-1.04162	0.089226	0.952397	0.027982
AT4G29750	CRS1/YhbY (CRM) domain-containing protein	AVDS(1)DLDDGER	-1.04419	0.0951755	0.94901	0.0043291
AT3G02830	zinc finger protein 1	ASFIAS(1)PR	-1.03302	0.069695	0.963329	0.000147075
AT3G26740	CCR-like	EYEEYNS(1)PK	-1.03757	0.0799403	0.957631	4.73367e-05
AT5G06140	sorting nexin 1	NISGSMQS(1)PR	-0.956428	-0.0820835	1.03851	6.72441e-06
AT1G65320	Cystathionine beta-synthase (CBS) family protein	SIGFNPT(0.039)S(0.96)PT(0.001)R	-0.992438	-0.0149556	1.00739	0.0120645
AT3G14940	phosphoenolpyruvate carboxylase 3	S(1)AQELVK	-0.987119	-0.0252822	1.0124	0.0244397
AT4G31160	DDB1-CUL4 associated factor 1	VHEGAPDTEVLLAS(1)PR	-0.880072	-0.207347	1.08742	0.0255884
AT2G15860	unknown protein; FUNCTIONS IN: molecular_function unknown; INVOLVED IN: biological_process unknown; LOCATED IN: cellular_component unknown; EXPRESSED IN: 23 plant structures; EXPRESSED DURING: 13 growth stages; Has 110 Blast hits to 109 proteins in 51 spe	LENSVQQGS(0.001)S(0.999)PR	-0.932367	-0.123748	1.05612	0.00267846
AT3G13300	Transducin/WD40 repeat-like superfamily protein	VFCSQVS(0.002)NLS(0.889)T(0.109)EMAR	-0.927603	-0.131736	1.05934	0.0299355
AT1G51805	Leucine-rich repeat protein kinase	VEGTLPSYMQAS(0.001)DGRS(0.999)PR	-0.921473	-0.141896	1.06337	0.0242142
AT5G38640	NagB/RpiA/CoA transferase-like superfamily protein	DFPDGSTTAS(1)PGR	-0.910571	-0.159649	1.07022	0.0272049
AT4G11860	Protein of unknown function (DUF544)	S(1)FDDSPPAAAELR	-0.91337	-0.155129	1.0685	0.00490292
AT4G28080	Tetratricopeptide repeat (TPR)-like superfamily protein	DAGDSNSGLS(1)PKPK	-0.914319	-0.153591	1.06791	0.00274824
AT1G14380	IQ-domain 28	LSTTTMS(1)PR	-0.822814	-0.290187	1.113	0.00127295
AT4G15545		LT(0.367)PPGS(0.633)PPILS(0.001)AS(0.026)GT(0.973)PK	-0.737503	-0.400707	1.13821	0.0362948
AT2G39800	delta1-pyrroline-5-carboxylate synthase 1	QLVNS(0.031)S(0.969)FADLQKPQTELDGK	-1.15149	0.650245	0.501246	3.01975e-07
AT2G43160	ENTH/VHS/GAT family protein	KFS(1)EQNIGAPPSYEEAVSDSR	-1.14951	0.669424	0.480091	0.000142889
AT4G32180	pantothenate kinase 2	S(0.983)GS(0.017)RPQLDLSK	-1.14983	0.666631	0.483203	0.000944229
AT1G72730	DEA(D/H)-box RNA helicase family protein	AQACVGGT(0.965)S(0.035)VR	-1.14913	0.672683	0.476445	0.000123556
AT3G13920	eukaryotic translation initiation factor 4A1	VHACVGGT(0.997)S(0.003)VR	-1.14845	0.67815	0.470298	4.62138e-07
AT3G09560	Lipin family protein	FYDFQDDPPS(0.997)PT(0.002)S(0.001)EYGSAR	-1.14857	0.677204	0.471365	0.0172865
AT3G16560	Protein phosphatase 2C family protein	KVPS(0.954)S(0.044)PALS(0.002)K	-1.14856	0.677251	0.471312	0.000752186
AT5G11060	KNOTTED1-like homeobox gene 4	S(0.001)S(0.003)S(0.996)FLQR	-1.14485	0.702773	0.442076	9.24809e-05
AT1G07110	fructose-2,6-bisphosphatase	SLSASGS(1)FR	-1.14512	0.701109	0.444011	4.75171e-06
AT5G64330	Phototropic-responsive NPH3 family protein	APSPSTTNFAGS(0.005)S(0.995)PR	-1.14515	0.700947	0.444199	3.77257e-05
AT1G75100	J-domain protein required for chloroplast accumulation response 1	NKETVSSS(0.001)PLS(0.998)R	-1.14153	0.721352	0.420181	7.26045e-05
AT1G75100	J-domain protein required for chloroplast accumulation response 1	T(0.002)S(0.015)S(0.983)KADVVSTAK	-1.13832	0.737005	0.401314	0.0329992
AT5G61210	soluble N-ethylmaleimide-sensitive factor adaptor protein 33	TT(0.001)S(0.999)EPSLADMTNPFGGER	-1.15304	0.522908	0.630132	1.48212e-05
AT2G17980	Sec1/munc18-like (SM) proteins superfamily	SLNASFAATSANS(0.009)AS(0.991)R	-1.1527	0.517548	0.635154	0.000331121
AT3G07330	Cellulose-synthase-like C6	S(0.001)S(0.002)S(0.997)DSGLTELSK	-1.15255	0.515213	0.637333	0.0353054
AT4G15530	pyruvate orthophosphate dikinase	GGMT(0.997)S(0.003)HAAVVAR	-1.15405	0.543467	0.610583	1.81748e-05
AT5G14720	protein kinase superfamily protein	VTSADLS(1)PK	-1.15412	0.545312	0.608807	0.0127274
AT2G38410	ENTH/VHS/GAT family protein	SLQQS(0.002)NS(0.997)FPT(0.001)R	-1.15349	0.531024	0.622469	0.0185259
AT3G19770	Vacuolar sorting protein 9 (VPS9) domain	AES(1)ISDLENK	-1.15343	0.529782	0.623646	8.31352e-06
AT4G28080	Tetratricopeptide repeat (TPR)-like superfamily protein	STNFT(0.002)S(0.998)PR	-1.1536	0.533074	0.620523	2.08419e-07
AT4G35890	winged-helix DNA-binding transcription factor family protein	ISGNHGSPTASVAQS(1)PR	-1.15367	0.534607	0.619063	0.00565173
AT1G11700	Protein of unknown function, DUF584	KLTMSQS(1)ER	-1.15364	0.619702	0.533937	0.0444561
AT4G32180	Pantothenate kinase 2	S(0.003)GS(0.997)RPQLDLSK	-1.15448	0.596567	0.557918	9.72844e-08
AT1G74910	ADP-glucose pyrophosphorylase family protein	VS(0.003)S(0.997)FEALQPATR	-1.15427	0.604342	0.549931	0.00449828
AT5G64330	Phototropic-responsive NPH3 family protein	DSSFYCS(0.998)PS(0.002)R	-1.15424	0.605347	0.548894	0.000532482
AT5G62670		T(1)LHGLQAPDAK	-1.15437	0.600973	0.553401	0.00730965
AT3G62240	RING/U-box superfamily protein	IPHS(0.001)S(0.108)S(0.891)APNLSDTR	-1.15433	0.602336	0.551999	2.05265e-05
AT5G36880	acetyl-CoA synthetase	HVES(1)MSQLPSGAGK	-1.15435	0.601752	0.552599	0.000141078
AT1G07110	fructose-2,6-bisphosphatase	SLS(1)ASSFLIDTK	-1.1547	0.580226	0.57447	0.00072319
AT5G43830	Aluminium induced protein with YGL and LRDR motifs	VDS(0.993)S(0.007)QNWAGHI	-1.15463	0.588388	0.566241	3.68828e-06
AT1G37130	nitrate reductase 2	SVS(0.998)T(0.002)PFMNTTAK	-1.15458	0.563086	0.591498	0.000617262
AT3G53710	ARF-GAP domain 6	RNQS(1)ANDFR	-1.15466	0.568809	0.585849	0.00195976
AT5G46070	Guanylate-binding family protein	GGKDSPADS(0.002)AS(0.037)PS(0.961)PR	-1.15463	0.566528	0.588106	0.0186129
AT1G42550	plastid movement impaired1	TSFSVPS(1)PK	-1.15433	0.551839	0.602491	0.0230438
AT5G14540	Protein of unknown function (DUF1421)	SYGS(1)MDSLEPSK	-1.15447	0.557282	0.597189	0.0324744
AT2G38670	phosphorylethanolamine cytidylyltransferase 1	QFS(0.994)HGHS(0.004)S(0.001)PK	-1.15451	0.559084	0.595426	0.00230316
AT3G55610	delta 1-pyrroline-5-carboxylate synthase 2	QLVNS(0.009)S(0.991)FADLQKPQMELDGK	-1.15452	0.559712	0.594811	8.29861e-05
AT1G01790	K+ efflux antiporter 1	IGESSES(0.991)S(0.009)DETEATDLK	-1.0793	0.184203	0.895093	0.00205335
AT2G30530		AFLDEDDPNQLPQS(1)PKR	-1.07497	0.172349	0.902624	0.0348475
AT2G38410	ENTH/VHS/GAT family protein	DSSSIAGSS(0.005)S(0.995)PIPATVSTGK	-1.07378	0.169125	0.904653	0.0376804
AT1G10600	associated molecule with the SH3 domain of STAM 2	SLS(1)LQER	-1.10589	0.265267	0.840621	0.0283849
AT2G39730	rubisco activase	GLAYDT(0.999)S(0.001)DDQQDITR	-1.10746	0.270637	0.836827	5.58773e-06
AT3G22850	Aluminium induced protein with YGL and LRDR motifs	VDS(0.998)S(0.002)GEVCGVTFK	-1.09746	0.237801	0.859664	7.91079e-06
AT4G01290	unknown protein; FUNCTIONS IN: molecular_function unknown; INVOLVED IN: biological_process unknown; LOCATED IN: cellular_component unknown; EXPRESSED IN: 24 plant structures; EXPRESSED DURING: 15 growth stages; Has 1797 Blast hits to 1352 proteins in 216	NVEKVEEIRS(1)PQ	-1.09129	0.218817	0.872472	0.0371467
AT5G08610	P-loop containing nucleoside triphosphate hydrolases superfamily protein	GKFT(0.009)S(0.991)DEDNADPEVVR	-1.11591	0.30092	0.814986	0.0363978
AT1G07110	fructose-2,6-bisphosphatase	SLS(1)ASGSFR	-1.12117	0.321367	0.799807	0.00226281
AT1G23080	Auxin efflux carrier family protein	CNS(0.992)T(0.008)AELNPK	-1.11974	0.315651	0.804086	0.0164661
AT2G23350	poly(A) binding protein 4	YEQGS(0.986)S(0.014)DGGNKFDGLNLYVK	-1.12767	0.348715	0.778952	0.0113681
AT4G02770	photosystem I subunit D-1	EKT(0.006)DS(0.952)S(0.042)AAAAAAPATK	-1.12618	0.342189	0.783987	0.011118
AT4G39580	Galactose oxidase/kelch repeat superfamily protein	LLS(0.919)S(0.081)LSR	-1.12513	0.3377	0.787429	2.22315e-05
AT1G08420	BRI1 suppressor 1 (BSU1)-like 2	QLS(1)IDQFENEGRR	-1.1305	0.361593	0.768908	0.00581728
AT1G13930	Involved in response to salt stress. Knockout mutants are hypersensitive to salt stress.	VAGAS(1)ADILDAAEK	-1.13053	0.361719	0.768809	1.18696e-06
AT2G37550	ARF-GAP domain 7	RNQS(1)AGDFR	-1.13488	0.382945	0.751933	9.08218e-07
AT2G42670	Protein of unknown function (DUF1637)	S(0.001)RS(0.999)GPLNER	-1.13298	0.373467	0.759518	0.000236967
AT5G42950	GYF domain-containing protein	RQPS(1)LVFDR	-1.14132	0.418869	0.722452	0.000162612
AT1G59610	dynamin-like 3	QLS(1)IHDNR	-1.13888	0.404448	0.734428	0.000257838
AT1G53430	Leucine-rich repeat protein kinase	LNDDENTHIS(0.967)T(0.033)R	-1.13789	0.398908	0.738978	0.00263862
AT5G38420	Ribulose bisphosphate carboxylase (small chain) family protein	SSAS(1)FPVTR	-1.14937	0.478748	0.670626	2.17667e-08
AT4G38710	glycine-rich protein	RGS(1)FESLSR	-1.14916	0.476705	0.672451	1.77725e-07
ATCG00480	ATP synthase subunit beta	TNPTTSNPEVS(1)IR	-1.14904	0.47566	0.673384	2.6534e-06
AT1G79570	Protein kinase superfamily protein with octicosapeptide/Phox/Bem1p domain	DS(0.016)S(0.984)VGNLHGYK	-1.15053	0.490349	0.660181	0.000465405
AT5G40390	Raffinose synthase family protein	SDS(1)GINGVDFTEK	-1.14988	0.483618	0.666258	1.75314e-05
AT4G03080	BRI1 suppressor 1 (BSU1)-like 1	QLS(1)LDQFQNESR	-1.14713	0.459263	0.687869	0.0018777
AT4G16340	guanyl-nucleotide exchange factors;GTPase binding;GTP binding	GPVSEGAGS(1)PK	-1.14715	0.459399	0.687751	0.02982
AT5G09870	cellulose synthase 5	SGLESET(0.002)FS(0.998)R	-1.14399	0.436086	0.707901	0.00255923
AT5G57610	Protein kinase superfamily protein with octicosapeptide/Phox/Bem1p domain	VGS(1)GQMLAQR	-1.1445	0.439612	0.704887	0.000312223
AT1G13020	eukaryotic initiation factor 4B2	KADTEVSET(0.995)PT(0.005)AVK	-0.951464	1.04233	-0.0908693	0.00526192
AT1G54690	H2AX	NKGDIGS(0.004)AS(0.996)QEF	-0.91047	1.07028	-0.159812	0.0144738
AT1G05805	basic helix-loop-helix (bHLH) DNA-binding superfamily protein	S(0.001)QLS(0.999)FTNHDSLAR	-0.804877	1.11947	-0.31459	0.0399734
AT2G+A94:I9446820	photosystem I P subunit	AT(0.002)T(0.998)EVGEAPATTTEAETTELPEIVK	-0.862787	1.096	-0.233211	0.0349169
AT5G19050	alpha/beta-Hydrolases superfamily protein	SS(0.008)S(0.991)MAGGGSGSGDYGGPIK	-0.875426	1.0898	-0.214377	0.0286154
AT5G61450	P-loop containing nucleoside triphosphate hydrolases superfamily protein	SFSSVPS(0.019)S(0.981)PR	-1.00668	0.993186	0.0134918	0.00651034
AT5G36880	acetyl-CoA synthetase	KMS(0.948)S(0.049)NS(0.003)LR	-1.05892	0.92823	0.130689	0.00286869
AT5G44100	caesin kinase I-like 7	KAVAAS(0.003)S(0.003)S(0.003)RPS(0.051)S(0.938)AGGPSESR	-1.03858	0.956335	0.08225	0.0245692
AT3G07660	Kinase-related protein of unknown function (DUF1296)	SGPDS(0.027)DGRVS(0.972)PFVS(0.001)PGVASK	-1.08437	0.885855	0.198513	0.0462904
AT5G64813	Ras-related small GTP-binding family protein	EGTKGS(0.993)S(0.007)GNLVDAAR	-1.08628	0.882253	0.204027	0.00327671
AT5G13260	unknown protein; BEST Arabidopsis thaliana protein match is: unknown protein (TAIR:AT3G48860.2); Has 30201 Blast hits to 17322 proteins in 780 species: Archae - 12; Bacteria - 1396; Metazoa - 17338; Fungi - 3422; Plants - 5037; Viruses - 0; Other Eukaryot	SSS(1)PANSPAVSVR	-1.09986	0.854444	0.245417	0.0164815
AT2G25430	epsin N-terminal homolgy (ENTH) domain-containing protein / clathrin assembly protein	S(0.952)Y(0.009)GDMT(0.04)EMGGGGGGGGRDEK	-1.10674	0.838577	0.268164	0.0487725
AT3G05090	Transducin/WD40 repeat-like superfamily protein	TVGS(0.999)S(0.001)NNISVQSSPSHGYTPTIAK	-1.10754	0.836631	0.270914	0.000695284
AT1G06410	trehalose-phosphatase/synthase 7	S(0.947)YT(0.053)NLLDLASGNFPVMGR	-1.13313	0.758944	0.374187	0.010158
AT5G63420	RNA-metabolising metallo-beta-lactamase family protein	ENSRDDDELADAS(1)DSETK	-1.1275	0.779512	0.347992	0.0372796
AT1G77760	nitrate reductase 1	S(0.001)VS(0.995)S(0.005)PFMNTASK	-1.13078	0.767893	0.362883	0.00357564
AT3G16310	mitotic phosphoprotein N' end (MPPN) family protein	SDFSPESGIADYS(0.002)AS(0.998)PDAK	-1.12981	0.771432	0.358374	0.000494325
AT4G23640	Potassium transporter family protein	SIS(1)EANIAGSSR	-1.12231	0.796352	0.325957	0.0396626
AT3G01310	Phosphoglycerate mutase-like family protein	T(0.046)RPGRES(0.954)DS(1)DAEDLEHAEK	-1.11164	0.826351	0.285292	0.00421353
AT3G17850	Protein kinase superfamily protein	SVGSNS(1)PIR	-1.11625	0.814024	0.30223	0.00856653
AT3G47070		EGT(0.031)T(0.937)T(0.08)GGRGT(0.952)VR	-0.431557	1.14331	-0.711755	0.028419
AT5G63310	nucleoside diphosphate kinase 2	NIVHGS(0.003)DS(0.997)PENGKR	-0.382255	1.13474	-0.752489	0.0140308
AT1G33470	RNA-binding (RRM/RBD/RNP motifs) family protein	S(0.115)KPS(0.912)S(0.973)PIHGHVGGR	-0.187022	1.08031	-0.893285	0.0479652
AT5G20890	TCP-1/cpn60 chaperonin family protein	IFKDDAS(1)EEKGER	-0.154973	1.06844	-0.913466	0.0431463
AT1G33470	RNA-binding (RRM/RBD/RNP motifs) family protein	S(0.999)KPS(0.191)S(0.81)PIHGHVGGR	-0.305675	1.11716	-0.811487	0.0407632
AT4G00120	basic helix-loop-helix (bHLH) DNA-binding superfamily protein	AS(1)MLDEAIR	-0.258818	1.10397	-0.845147	0.00322259
AT1G10290	dynamin-like protein 6	AT(0.002)S(0.998)PQPDGPTAGGSLK	0.0307688	0.984261	-1.01503	0.044536
AT1G59610	dynamin-like 3	AT(0.002)S(0.998)PQPDGPSSTGGSLK	0.326979	0.79558	-1.12256	0.00420513
AT3G14350	STRUBBELIG-receptor family 7	HKS(1)FDDDDSTMR	0.27857	0.831178	-1.10975	0.00637808
AT1G20760	Calcium-binding EF-hand family protein	FDS(1)MNSTK	0.789251	0.335315	-1.12457	0.0146137
AT3G63260	Protein kinase superfamily protein	ADT(1)LDFSK	0.799082	0.322332	-1.12141	0.0229464
AT1G51140	basic helix-loop-helix (bHLH) DNA-binding superfamily protein	TLS(1)GGFNR	0.770356	0.359747	-1.1301	0.0103448
AT1G56220	Dormancy/auxin associated family protein	RRS(0.977)T(0.022)SDAFEK	0.749678	0.385745	-1.13542	0.00755467
AT1G20760	Calcium-binding EF-hand family protein	FDS(1)INSSK	0.570089	0.584581	-1.15467	0.0444904
AT2G02080	indeterminant(ID)-dmian 4	NQPGNPNPDAEVVALS(1)PK	0.601131	0.553239	-1.15437	0.0274854
AT4G08330	unknown protein.	SAS(1)VGVNDGR	0.69449	0.451668	-1.14616	0.0116787
AT5G06970	Protein of unknown function (DUF810)	SES(1)FDSPK	0.66409	0.486024	-1.15011	0.0254876
AT5G58140	phototropin 2	RS(0.986)S(0.014)EESTSSESGAFPR	1.13761	-0.397418	-0.740196	0.00118554
AT1G19870	IQ-domain 32	RT(0.074)S(0.926)FGYDQEAR	1.11868	-0.311503	-0.807173	0.0203081
AT3G51950	Zinc finger (CCCH-type) family protein / RNA recognition motif (RRM)-containing protein	ELS(1)PTGLDSSPR	1.11204	-0.286698	-0.825337	0.0200881
AT5G04510	3'-phosphoinositide-dependent protein kinase 1	LAS(1)IDSFDSR	1.1154	-0.29902	-0.816378	0.0430374
AT4G05150	Octicosapeptide/Phox/Bem1p family protein	EVST(0.004)LS(0.996)DPGS(1)PRR	1.11459	-0.296028	-0.818565	0.0144629
AT3G45780	phototropin 1	ALS(1)ESTNLHPFMTK	1.08685	-0.205688	-0.881162	0.00148744
AT1G42550	plastid movement impaired1	T(0.963)S(0.028)FS(0.007)VPS(0.001)PK	1.0977	-0.238531	-0.859166	0.00163049
AT5G10360	Ribosomal protein S6e	KRS(1)RLS(0.647)S(0.353)APAKPVAA	1.10093	-0.248854	-0.852073	0.00932947
AT1G68830	STT7 homolog STN7	LVKT(1)VTET(1)IDEISDGRK	1.10842	-0.273934	-0.834486	0.00438522
AT3G16060	ATP binding microtubule motor family protein	QLS(1)DNPLDMSSSNGR	1.10533	-0.26339	-0.841942	0.0202245
AT1G19870	IQ-domain 32	RT(0.903)S(0.097)FGYDQEAR	0.957263	0.0805962	-1.03786	0.0287023
AT3G05800	AtBS1(activation-tagged BRI1 suppressor 1)-interacting factor 1	VLAT(1)T(1)ARGAT(1)RWS(1)R	0.952097	0.0897542	-1.04185	0.0419041
AT2G18960	H(+)-ATPase 1	LKGLDIDTAGHHYT(1)V	0.914036	0.154049	-1.06809	0.045173
AT1G05805	basic helix-loop-helix (bHLH) DNA-binding superfamily protein	YGS(1)APGSFLNSVVDEVIGGGSSNAR	0.926627	0.133361	-1.05999	0.0260915
AT4G31700	ribosomal protein S6	S(0.718)RLS(0.419)S(0.858)AAAKPS(0.004)VTA	0.925632	0.135017	-1.06065	0.00958595
AT2G20190	CLIP-associated protein	SS(0.001)S(0.999)LDLGVDPPSSR	0.998836	0.00232471	-1.00116	0.00197281
AT2G26570	Plant protein of unknown function (DUF827)	NLKES(1)FEGGK	0.993328	0.0132122	-1.00654	0.000314795
AT4G04210	plant UBX domain containing protein 4 (PUX4)	RVS(1)FQGVGR	1.05415	-0.11894	-0.935211	1.10619e-05
AT3G47070		EGT(0.969)T(0.031)TGGRGT(1)VR	1.05564	-0.122587	-0.933055	0.00139877
AT5G01530	light harvesting complex photosystem II	NLAGDVIGT(0.003)RT(0.997)EAADAK	1.05529	-0.121725	-0.933566	0.0360694
AT5G45550	Mob1/phocein family protein	HIDAT(1)LGSGNLR	1.04275	-0.0918301	-0.950918	0.00665852
AT1G12360	Sec1/munc18-like (SM) proteins superfamily	GS(1)DDGYSSDSVLR	1.04952	-0.10778	-0.941744	0.000407433
AT1G78020	Protien of unknown function (DUF581)	RHS(1)GDFSDAGHFLR	1.04764	-0.10331	-0.944335	0.00398119
AT3G17450	hAT dimerisation domain-containing protein	EVEKMVLS(1)	1.09841	-0.857631	-0.240775	0.0440287
AT3G25690	Hydroxyproline-rich glycoprotein family protein	LMLEYAGS(1)ER	1.1532	-0.627552	-0.525649	0.00012216
AT5G58140	phototropin 2	RS(1)LEIFNPSSGK	1.15463	-0.58838	-0.56625	1.21644e-06
AT1G13020	eukaryotic initiation factor 4B2	AVERPGS(0.987)S(0.013)ASR	1.13255	-0.761214	-0.371333	0.0292441
AT1G11700	Protein of unknown function, DUF584	SGGGGS(1)VFEGVGR	1.14988	-0.666184	-0.4837	0.000484039
AT1G59900	pyruvate dehydrogenase complex E1 alpha subunit	YHGHS(1)MSDPGSTYR	1.14321	-0.712311	-0.430903	3.72882e-09
AT4G15545		TT(0.004)S(0.996)RPIS(1)PR	0.746793	-1.13611	0.389313	0.0376372
AT5G61960	MEI2-like protein 1	VIHNSIGS(1)PVNSFIER	0.649132	-1.15159	0.502459	0.0301408
AT3G05900	neurofilament protein-related	VVPTNQDS(0.992)DT(0.008)EPK	0.939886	-1.05086	0.110971	0.0238519
AT3G07610	Transcription factor jumonji (jmjC) domain-containing protein	DLSGEKS(1)PEPEEK	0.924306	-1.06152	0.137216	0.0327014
AT3G15040	Protein of unknown function, DUF584	LPFS(0.018)AS(0.982)FVGGGK	0.9283	-1.05887	0.130573	0.0464894
AT1G76950	Regulator of chromosome condensation (RCC1) family with FYVE zinc finger domain	SVS(1)PFSR	1.03528	-0.960519	-0.0747652	0.0294223
AT5G65770	little nuclei4	VTTLDCS(0.001)ES(0.999)PSEAGR	0.993088	-1.00677	0.0136833	0.00286409
